# A Genetic History of Continuity and Mobility in the Iron Age Central Mediterranean

**DOI:** 10.1101/2022.03.13.483276

**Authors:** Hannah M. Moots, Margaret Antonio, Susanna Sawyer, Jeffrey P. Spence, Victoria Oberreiter, Clemens L. Weiß, Michaela Lucci, Yahia Mehdi Seddik Cherifi, Francesco La Pastina, Francesco Genchi, Elisa Praxmeier, Brina Zagorc, Olivia Cheronot, Kadir T. Özdoğan, Lea Demetz, Selma Amrani, Francesca Candilio, Daniela De Angelis, Gabriella Gasperetti, Daniel Fernandes, Ziyue Gao, Mounir Fantar, Alfredo Coppa, Jonathan K. Pritchard, Ron Pinhasi

## Abstract

The Iron Age was a dynamic period in central Mediterranean history, with the expansion of Greek and Phoenician colonies and the growth of Carthage into the dominant maritime power of the Mediterranean. These events were facilitated by the ease of long-distance travel following major advances in seafaring. We know from the archaeological record that trade goods and materials were moving across great distances in unprecedented quantities, but it is unclear how these patterns correlate with human mobility. To investigate population mobility and interactions directly, we sequenced the genomes of 30 ancient individuals from coastal cities around the central Mediterranean, in Tunisia, Sardinia, and central Italy. We observe a meaningful contribution of autochthonous populations, as well as highly heterogeneous ancestry including many individuals with non-local ancestries from other parts of the Mediterranean region. These results highlight both the role of local populations and the extreme interconnectedness of populations in the Iron Age Mediterranean. By studying these trans-Mediterranean neighbors together, we explore the complex interplay between local continuity and mobility that shaped the Iron Age societies of the central Mediterranean.
