## Supplementary material for "A Genetic History of Continuity and Mobility in the Iron Age Central Mediterranean": Dateset S3 - Radiocarbon Dating and Isotopic Analysis Results

### Sheet: Sheet1
Individuals ID	UCIAMS_ID_#	Site	Tomb ID	d13C (‰)	±	Modern fraction	±	D14C (‰)	±	14C age (BP)	±	Calibrated Lower Bound cal BCE/CE (95.4% probability)	Cal BCE or CE	Calibrated Upper Bound cal BCE/CE (95.4% probability)	Cal BCE or CE	Calibrated Average Dage (cal BCE)	>30kDa collagen yield(%)	d15N (‰)	d13C (‰)	%N	%C	C/N (wt%/wt%)	C/N (atomic)
R11828	235895	Sant'Imbenia	7489	-19.2	0.1	0.6996	0.001	-300.4	1	2870	15	1115	cal BCE	984.5	cal BCE	1049.75	9.1	11.1	-19.2	16.2	43.7	2.7	3.2
R11759	235908	Kerkouane	2	-18.9	0.1	0.7338	0.0012	-266.2	1.2	2485	15	761	cal BCE	540.5	cal BCE	650.75	7	12.6	-18.9	15.4	42.3	2.7	3.2
R11105	235917	Pian Sultano	2	-20.2	0.1	0.6575	0.0011	-342.5	1.1	3370	15	1734.5	cal BCE	1614.5	cal BCE	1674.5	3.6	8.6	-20.2	14.6	39.8	2.7	3.2
R10344	235918	Tarquinia	6242	-19.5	0.1	0.7344	0.0011	-265.6	1.1	2480	15	759	cal BCE	538	cal BCE	648.5	13.4	10.2	-19.5	16.2	44.2	2.7	3.2
R11829	235931	Sant'Imbenia	7489	-19.4	0.1	0.7051	0.001	-294.9	1	2805	15	1004.5	cal BCE	909.5	cal BCE	957	9.4	9.3	-19.4	15.9	43.2	2.7	3.2
R11102	235932	Pian Sultano	2	-19.8	0.1	0.645	0.001	-355	1	3525	15	1923	cal BCE	1770	cal BCE	1846.5	9.1	8.9	-19.8	16.1	43.6	2.7	3.1
R10337	235933	Tarquinia	6176	-19.1	0.1	0.7726	0.001	-227.4	1	2070	15	150.5	cal BCE	3	cal CE	76.75	8.7	9.3	-19.1	15.8	43.1	2.7	3.2
R11746	235940	Kerkouane	1	-18.7	0.1	0.7386	0.0012	-261.4	1.2	2435	15	733	cal BCE	411.5	cal BCE	572.25	4.5	11.4	-18.7	15.8	42.6	2.7	3.1
R10339	237605	Tarquinia	6176	-19.8	0.1	0.7705	0.001	-229.5	1	2095	15	160	cal BCE	49	cal BCE	104.5	7.4	10.2	-19.8	15.5	41.7	2.7	3.1
R10341	237606	Tarquinia	6176	-19.8	0.1	0.7706	0.001	-229.4	1	2095	15	160	cal BCE	49	cal BCE	104.5	5.6	7.8	-19.8	15.1	42.1	2.8	3.3
R10342	237607	Tarquinia	6176	-19.2	0.1	0.7713	0.001	-228.7	1	2085	15	157.5	cal BCE	44.5	cal BCE	101	5.7	9.3	-19.2	15.5	42.8	2.8	3.2
R10359	237608	Tarquinia	6126	-18.7	0.1	0.7586	0.001	-241.4	1	2220	15	366.5	cal BCE	200.5	cal BCE	283.5	1.8	10.4	-18.7	14.3	39.7	2.8	3.2
R10363	237781	Tarquinia	6139	-19.6	0.1	0.7551	0.0012	-244.9	1.2	2255	15	389	cal BCE	207	cal BCE	298	9.5	9	-19.6	16	43.8	2.7	3.2
R11835	237792	Sant'Imbenia	7494	-18.9	0.1	0.7244	0.0013	-275.6	1.3	2590	15	800.5	cal BCE	774.5	cal BCE	787.5	4.5	10.3	-18.9	15.7	43.5	2.8	3.2
R11751	237818	Kerkouane	1	-19.1	0.1	0.739	0.0013	-261	1.3	2430	15	728.5	cal BCE	409.5	cal BCE	569	4.4	11.6	-19.1	15.3	42.6	2.8	3.2
R11753	237819	Kerkouane	2	-19.3	0.1	0.7402	0.0012	-259.8	1.2	2415	15	656	cal BCE	405.5	cal BCE	530.75	8.8	11.2	-19.3	15.9	44	2.8	3.2
R11780	237820	Kerkouane	4	-17.9	0.1	0.7372	0.0013	-262.8	1.3	2450	15	748	cal BCE	414.5	cal BCE	581.25	10.5	15.1	-17.9	16.1	44.4	2.8	3.2
R11791	237821	Kerkouane	15	-19.5	0.1	0.738	0.0012	-262	1.2	2440	15	742	cal BCE	411	cal BCE	576.5	5	11.8	-19.5	15.3	42.6	2.8	3.3
