## Supplementary material for "A Genetic History of Continuity and Mobility in the Iron Age Central Mediterranean": Dataset S1 - Newly reported ancient individuals

### Sheet: 1.1 Summary Information-Newly R
Individual ID	Country	Population	locality	Date Range	Latitude	Longitude	Biological Sex	Mitochondrial haplogroup	Y-haplogroup	Y-chr haplogroup SNP	Genome-wide Coverage	Snps covered on 1240k panel	UDG Treatment	Tomb ID	Sequencing strategy
R10337.SG	Italy	Central Italy Iron Age	Tarquinia Monterozzi	150.5 calBCE - 3 calCE	42.2542	11.7576	MALE	R0a	R2a	R-L266	1.11159	764700	Partial (30 minutes)	6176/2	WGS
R10338.SG	Italy	Central Italy Iron Age	Tarquinia Monterozzi	759 calBCE - 3 calCE	42.2542	11.7576	MALE	J1c3	R1b1a2a1a2b	R-U152	1.17425	789280	Partial (30 minutes)	6176/4	WGS
R10339.SG	Italy	Central Italy Iron Age	Tarquinia Monterozzi	160 calBCE - 49 calBCE	42.2542	11.7576	MALE	H1e	R1b1a2a1a	R-P311	0.66256	552990	Partial (30 minutes)	6176/5	WGS
R10340.SG	Italy	Central Italy Iron Age	Tarquinia Monterozzi	759 calBCE - 3 calCE	42.2542	11.7576	MALE	X2d1	R1b1a2	R-M269	1.06056	746474	Partial (30 minutes)	6176 A2	WGS
R10341.SG	Italy	Central Italy Iron Age	Tarquinia Monterozzi	160 calBCE - 49 calBCE	42.2542	11.7576	MALE	H2a2a1	J1a	J-CTS5368	1.06404	746922	Partial (30 minutes)	6176 A3	WGS
R10342.SG	Italy	Central Italy Iron Age	Tarquinia Monterozzi	157.5 calBCE - 44.5 calBCE	42.2542	11.7576	MALE	K1a4g	R1b1a2	R-M269	1.273	821308	Partial (30 minutes)	6176 F	WGS
R10343.SG	Italy	Central Italy Iron Age	Tarquinia Monterozzi	759 calBCE - 3 calCE	42.2542	11.7576	FEMALE	H4a1	--	--	1.19948	798322	Partial (30 minutes)	6176 G	WGS
R10344.SG	Italy	Central Italy Iron Age	Tarquinia Monterozzi	759 calBCE - 538 calBCE	42.2542	11.7576	MALE	J1c3	R1b1a2a1a2	R-P312	0.611106	521818	Partial (30 minutes)	6242	WGS
R10359.SG	Italy	Central Italy Iron Age	Tarquinia Monterozzi	366.5 calBCE - 200.5 calBCE	42.2542	11.7576	FEMALE	J1c3	--	--	1.2945	797155	Partial (30 minutes)	Tarquinia Monterozzi, 6126 F	WGS
R10361.SG	Italy	Central Italy Iron Age	Tarquinia Monterozzi	759 calBCE - 3 calCE	42.2542	11.7576	MALE	HV0+195	R1b1a2a1a2	R-P312	1.92751	970460	Partial (30 minutes)	Tarquinia Monterozzi, 6127 B	WGS
R10363.SG	Italy	Central Italy Iron Age	Tarquinia Monterozzi	389 calBCE - 207 calBCE	42.2542	11.7576	MALE	T2b+150	G2a2b2a1a1b1a	G-CTS2100	1.19997	796985	Partial (30 minutes)	Tarquinia Ripagretta, 6139 A	WGS
R11102.SG	Italy	Central Italy Bronze Age	Pian Sultano	1923 calBCE - 1770 calBCE	42.0263	11.9483	FEMALE	U5b2b	--	--	0.742777	600397	Partial (30 minutes)	Ind. B, Crepaccio II	WGS
R11104.SG	Italy	Central Italy Bronze Age	Pian Sultano	1923 calBCE - 1614.5 calBCE	42.0263	11.9483	MALE	H1c	I2a1a1	I-M26	1.25803	816234	Partial (30 minutes)	Ind. D, Crepaccio II	WGS
R11105.SG	Italy	Central Italy Bronze Age	Pian Sultano	1734.5 calBCE - 1614.5 calBCE	42.0263	11.9483	FEMALE	H1c	--	--	1.26082	816704	Partial (30 minutes)	Ind. E, Crepaccio II	WGS
R11107.SG	Italy	Central Italy Bronze Age	Pian Sultano	1923 calBCE - 1614.5 calBCE	42.0263	11.9483	FEMALE	X2b+226	--	--	0.709928	582030	Partial (30 minutes)	33, Crepaccio II	WGS
R11746.SG	Tunisia	Tunisia Iron Age	Kerkouane	733 calBCE - 411.5 calBCE	36.9615	11.0804	MALE	T2b	R1b	R-M343	1.31061	829717	Partial (30 minutes)	Tomb 1/97 Ind. D	WGS
R11749.SG	Tunisia	Tunisia Iron Age	Kerkouane	761 calBCE - 405.5 calBCE	36.9615	11.0804	FEMALE	H2a	--	--	0.953878	693285	Partial (30 minutes)	Tomb 1/10	WGS
R11751.SG	Tunisia	Tunisia Iron Age	Kerkouane	728.5 calBCE - 409.5 calBCE	36.9615	11.0804	MALE	H7a1	J2b2	J-M241	1.3619	845941	Partial (30 minutes)	Tomb 1/9	WGS
R11753.SG	Tunisia	Tunisia Iron Age	Kerkouane	656 calBCE - 405.5 calBCE	36.9615	11.0804	MALE	H1ag	J2b	J-M12	1.12923	769057	Partial (30 minutes)	Tomb 2/00 Cranio 4B	WGS
R11755.SG	Tunisia	Tunisia Iron Age	Kerkouane	761 calBCE - 405.5 calBCE	36.9615	11.0804	FEMALE	M1a1b1	--	--	0.759005	600644	Partial (30 minutes)	Tomb 2/05 Cranio 2	WGS
R11759.SG	Tunisia	Tunisia Iron Age	Kerkouane	761 calBCE - 540.5 calBCE	36.9615	11.0804	FEMALE	U6a6b	--	--	0.948381	694944	Partial (30 minutes)	Tomb 2/06 Ind. A	WGS
R11776.SG	Tunisia	Tunisia Iron Age	Kerkouane	761 calBCE - 405.5 calBCE	36.9615	11.0804	FEMALE	HV0+195	--	--	0.876806	664439	Partial (30 minutes)	Tomb 4/3	WGS
R11778.SG	Tunisia	Tunisia Iron Age	Kerkouane	761 calBCE - 405.5 calBCE	36.9615	11.0804	FEMALE	L3e2b	--	--	0.818563	627527	Partial (30 minutes)	Tomb 4/87 Ind. B	WGS
R11780.SG	Tunisia	Tunisia Iron Age	Kerkouane	748 calBCE - 414.5 calBCE	36.9615	11.0804	FEMALE	H1	--	--	1.51558	892053	Partial (30 minutes)	Tomb 4/87 Ind. D	WGS
R11790.SG	Tunisia	Tunisia Iron Age	Kerkouane	761 calBCE - 405.5 calBCE	36.9615	11.0804	FEMALE	HV13a	--	--	0.93022	692022	Partial (30 minutes)	Tomb 15/C2 Ind. A	WGS
R11791.SG	Tunisia	Tunisia Iron Age	Kerkouane	742 calBCE - 411 calBCE	36.9615	11.0804	FEMALE	I5	--	--	0.951482	695040	Partial (30 minutes)	Tomb 15/C	WGS
R11793.SG	Tunisia	Tunisia Iron Age	Kerkouane	761 calBCE - 405.5 calBCE	36.9615	11.0804	MALE	H74	J2a1	J-L26	1.07236	746073	Partial (30 minutes)	Tomb 15/C2 Ind. E	WGS
R11828.SG	Italy	Sardinia Bronze Age	Sant'Imbenia	1115 calBCE - 984.5 calBCE	40.5938	8.2045	MALE	U5b3a2	I2a1a1a1	I-L160	0.944593	699022	Partial (30 minutes)	S. Imbenia_7489/T1	WGS
R11829.SG	Italy	Sardinia Bronze/Iron Age	Sant'Imbenia	1004.5 calBCE - 909.5 calBCE	40.5938	8.2045	FEMALE	HV0a	--	--	0.9887	715139	Partial (30 minutes)	S. Imbenia_7489/T2	WGS
R11835.SG	Italy	Sardinia Iron Age	Sant'Imbenia	800.5 calBCE - 774.5 calBCE	40.5938	8.2045	MALE	K1a2	H3	H-Z5857	1.08048	753188	Partial (30 minutes)	S. Imbenia_7494/T3	WGS

### Sheet: 1.2 Contamination Estimates
SampleID	LibraryID	Locality	Country	x.auto_cov	y.auto_cov	mt_cov	auto_cov	xcontam_est1	xcontam_se1	xcontam_est2	xcontam_se2	contdeam_5p	contdeam_3p	jointfreq_pval	contdeam_est	contdeam_lower_upper	schmutzi_cont_haplogroup	schmutzi_cont_est	schmutzi_cont_lower_upper	haplogroup_endo	haplogroup_cont
10337	10337iL1	Tarquinia Monterozzi	Italy	0.518	0.471594	24.8271	0.489203	0.006533	0.00186	0.007417	0.00289	0.10202	0.0961925	2.2e-16	0	(0,0.005)	U8b1a2	0.01	(0,0.02)	R0a(0.7653)	H2a2a1(0.5000)
10338	10338iL1	Tarquinia Monterozzi	Italy	0.523	0.482988	26.5066	0.556084	0.0051	0.00161	0.007777	0.00281	0.0900437	0.0844216	2.2e-16	0	(0,0.005)	N5	0.01	(0,0.02)	J1c3(0.8666)	H2a2a1(0.5000)
10338	10338iL1	Tarquinia Monterozzi	Italy	0.523	0.482988	26.5066	0.556084	0.0051	0.00161	0.007777	0.00281	0.0900437	0.0844216	2.2e-16	0	(0,0.005)	N5	0.01	(0,0.02)	J1c3(0.8666)	H2a2a1(0.5000)
10340	10340iL1	Tarquinia Monterozzi	Italy	0.522	0.48335	24.6334	0.440043	0.004935	0.0017	0.004741	0.00256	0.0857616	0.0799533	2.2e-16	0	(0,0.005)	U2e1h	0.01	(0,0.02)	H1e(0.8595)	H2a2a1(0.5000)
10341	10341iL1	Tarquinia Monterozzi	Italy	0.526	0.470756	27.8809	0.454553	0.006414	0.00194	0.007696	0.00302	0.116439	0.108504	2.2e-16	0	(0,0.005)	R30	0.01	(0,0.02)	X2d1(0.8300)	H2a2a1(0.5000)
10342	10342iL1	Tarquinia Monterozzi	Italy	0.519	0.469751	21.0989	0.521785	0.004	0.00136	0.004637	0.00216	0.102513	0.0964607	2.2e-16	0	(0,0.005)	H2a2a1	0.01	(0,0.02)	H2a(0.8711)	H2a2a1(0.5000)
10343	10343iL1	Tarquinia Monterozzi	Italy	1.004	0.0193111	26.8375	0.551238	NA	NA	NA	NA	0.0761284	0.0701684	2.2e-16	0	(0,0.005)	U6a3f1	0.02	(0.01,0.03)	K1a4g(0.8810)	H2a2a1(0.5000)
10344	10344iL1	Tarquinia Monterozzi	Italy	0.518	0.464211	14.8962	0.295	0.000117	0.00188	-0.00332	0.000951	0.120165	0.115397	2.2e-16	0	(0,0.005)	B6a1a	0.01	(0,0.02)	H4a1(0.7339)	H2a2a1(0.5000)
10359	10359iL1	Tarquinia Monterozzi	Italy	1.017	0.0249849	17.9832	0.603653	NA	NA	NA	NA	0.164092	0.157587	2.2e-16	0	(0,0.005)	M33b1	0.01	(0,0.02)	J1c3(0.8198)	H2a2a1(0.5000)
10359	10359iL2	Tarquinia Monterozzi	Italy	1.015	0.0249849	15.3532	0.482994	NA	NA	NA	NA	0.163129	0.157812	2.2e-16	0	(0,0.005)	U5b2b1a	0.01	(0,0.02)	J1c3(0.8337)	H2a2a1(0.5000)
10361	10361riL1	Tarquinia Monterozzi	Italy	0.516	0.45013	55.5743	1.44673	0.006008	0.00107	0.008362	0.00192	0.0889221	0.0819945	2.2e-16	0	(0,0.005)	U4b	0.01	(0,0.02)	HV0+195(0.8005)	H2a2a1(0.5000)
10363	10363riL1	Tarquinia Monterozzi	Italy	0.516	0.462054	36.6353	0.914749	0.0055	0.00165	0.004196	0.00232	0.0990812	0.0934534	2.2e-16	0	(0,0.005)	P6	0.01	(0,0.02)	T2b+150(0.8522)	H2a2a1(0.5000)
11102	11102iL1	Pian Sultano	Italy	1.01	0.020474	22.8389	0.60588	NA	NA	NA	NA	0.109588	0.10028	2.2e-16	0	(0,0.005)	Y2a1a	0.01	(0,0.02)	U5b2b(0.7869)	H2a2a1(0.5000)
11104	11104iL1	Pian Sultano	Italy	0.522	0.461063	31.2047	0.542624	0.006098	0.00168	0.002561	0.00202	0.0877552	0.0808601	2.2e-16	0	(0,0.005)	R8a1a1a1	0.01	(0,0.02)	H1c(0.7934)	H2a2a1(0.5000)
11105	11105iL1	Pian Sultano	Italy	1.019	0.019124	26.9128	0.545224	NA	NA	NA	NA	0.0955631	0.0896839	2.2e-16	0	(0,0.005)	U5b1b1__16192	0.01	(0,0.02)	H1c(0.7934)	H2a2a1(0.5000)
11107	11107iL1	Pian Sultano	Italy	1.009	0.0221541	35.7756	0.574044	NA	NA	NA	NA	0.0881412	0.0790329	2.2e-16	0	(0,0.005)	N2a	0.01	(0,0.02)	X2b+226(0.8847)	H2a2a1(0.5000)
11746	11746iL1	Kerkouane	Tunisia	0.525	0.487742	39.829	1.05166	0.006293	0.00168	0.004538	0.00232	0.141354	0.140258	2.2e-16	0	(0,0.005)	U5b1b116192	0.01	(0,0.02)	T2b(0.8583)	H2a2a1(0.5000)
11749	11749iL1	Kerkouane	Tunisia	1.013	0.0260476	12.7641	0.421113	NA	NA	NA	NA	0.125086	0.123496	2.2e-16	0	(0,0.005)	F2c1	0.01	(0,0.02)	H2a(0.7060)	H2a2a1(0.5000)
11749	11749iL2	Kerkouane	Tunisia	1.009	0.0260476	11.0616	0.360675	NA	NA	NA	NA	0.127223	0.124868	2.2e-16	0	(0,0.005)	U2b2	0.01	(0,0.02)	H2a(0.7837)	H2a2a1(0.5000)
11751	11751iL2	Kerkouane	Tunisia	0.524	0.46825	28.5495	0.378087	0.009064	0.00161	0.007368	0.00235	0.083359	0.0802866	2.2e-16	0	(0,0.005)	H2a2a1	0.01	(0,0.03)	H7a1(0.6541)	H2a2a1(0.5000)
11751	11751iL1	Kerkouane	Tunisia	0.526	0.46825	40.0865	0.647587	0.009064	0.00161	0.007368	0.00235	0.0803208	0.0772213	2.2e-16	0	(0,0.005)	H2a2a1	0.02	(0.01,0.03)	H7a1(0.6541)	H2a2a1(0.5000)
11753	11753iL1	Kerkouane	Tunisia	0.523	0.46672	34.6965	0.651718	0.011024	0.00208	0.013218	0.00345	0.101018	0.0978463	2.2e-16	0	(0,0.005)	N22	0.01	(0,0.02)	H1ag(0.8298)	H2a2a1(0.5000)
11755	11755iL1	Kerkouane	Tunisia	1.043	0.0236242	29.0222	0.62258	NA	NA	NA	NA	0.0736362	0.0752667	2.2e-16	0	(0,0.005)	U2a1	0.01	(0,0.02)	M1a1b1(0.9271)	H2a2a1(0.5000)
11759	11759iL1	Kerkouane	Tunisia	1.019	0.0257469	33.4007	0.788079	NA	NA	NA	NA	0.17025	0.166794	2.2e-16	0	(0,0.005)	B4b1a2a	0.01	(0,0.02)	U6a6b(0.8619)	H2a2a1(0.5000)
11776	11776iL1	Kerkouane	Tunisia	1.011	0.0234864	32.0091	0.719898	NA	NA	NA	NA	0.130788	0.12957	2.2e-16	0	(0,0.005)	F2c1	0.01	(0,0.02)	HV0+195(0.6580)	H2a2a1(0.5000)
11778	11778iL1	Kerkouane	Tunisia	1.013	0.0271387	21.4019	0.693902	NA	NA	NA	NA	0.145991	0.144301	2.2e-16	0	(0,0.005)	M31a1b	0	(0,0.01)	L3e2b(0.8596)	H2a2a1(0.5000)
11780	11780iL1	Kerkouane	Tunisia	1.028	0.0198866	47.4705	1.24698	NA	NA	NA	NA	0.0877164	0.0795334	2.2e-16	0	(0,0.005)	M2b4	0.01	(0,0.02)	H1(0.7884)	H2a2a1(0.5000)
11790	11790iL1	Kerkouane	Tunisia	1.01	0.0157892	22.9852	0.762908	NA	NA	NA	NA	0.0950713	0.0913351	2.2e-16	0	(0,0.005)	R9b	0.01	(0,0.02)	HV13a(0.6573)	H2a2a1(0.5000)
11791	11791iL1	Kerkouane	Tunisia	1.02	0.0236048	30.8914	0.799062	NA	NA	NA	NA	0.124572	0.121848	2.2e-16	0	(0,0.005)	P4b1	0.01	(0,0.02)	I5(0.8062)	H2a2a1(0.5000)
11793	11793iL1	Kerkouane	Tunisia	0.521	0.487306	31.9606	0.878609	0.006184	0.00187	0.008165	0.00313	0.120235	0.116669	2.2e-16	0	(0,0.005)	M21b1a	0	(0,0.01)	H74(0.8838)	H2a2a1(0.5000)
11828	11828iL1	Sant'Imbenia	Italy	0.528	0.483281	27.7641	0.777962	0.002929	0.0016	0.003229	0.00247	0.0840181	0.0783298	2.2e-16	0	(0,0.005)	B5a1	0.02	(0.01,0.03)	U5b3a2(0.8544)	H2a2a1(0.5000)
11829	11829iL1	Sant'Imbenia	Italy	1.021	0.0171454	33.4629	0.817992	NA	NA	NA	NA	0.115305	0.109997	2.2e-16	0	(0,0.005)	U2a2	0	(0,0.01)	HV0a(0.7892)	H2a2a1(0.5000)
11835	11835iL1	Sant'Imbenia	Italy	0.525	0.487494	33.3175	0.874061	0.010763	0.00232	0.013879	0.00376	0.11797	0.112987	2.2e-16	0	(0,0.005)	M_2	0.01	(0,0.02)	K1a2(0.8623)	H2a2a1(0.5000)
