## Supplementary material for "A Genetic History of Continuity and Mobility in the Iron Age Central Mediterranean": Dataset S2 - Ancient Reference Genomes.xlsx

### Sheet: PCA
Individual ID	Population Label (AADR v44 or internally-generate label for papers added to AADR)	Publication	Country	Latitude	Longitude	Biological Sex	Date
I3484	Iberia_BA	OlaldeScience2019	Spain	38.5781	-2.8417	M	2343-1905 calBCE
I3756	Iberia_BA	OlaldeScience2019	Spain	38.5781	-2.8417	M	2017-1778 calBCE
I3494	Iberia_BA	OlaldeScience2019	Spain	38.8494	-0.87138	M	1928-1747 calBCE
I8144	Iberia_BA	OlaldeScience2019	Spain	37.7263	-2.5141	F	1876-1622 calBCE
I3997	Iberia_BA	OlaldeScience2019	Spain	39.5268	-0.509749	M	1874-1544 calBCE
VAD001	Iberia_BA	OlaldeScience2019	Spain	42.44	-2.8867	M	1872-1547 calBCE
I6470	Iberia_BA	OlaldeScience2019	Spain	42.7251	3.84239	M	1746-1540 calBCE
I4562	Iberia_BA	OlaldeScience2019	Spain	41.2916	1.0638	F	1741-1613 calBCE
VAD005	Iberia_BA	OlaldeScience2019	Spain	42.44	-2.8867	M	1740-1539 calBCE
I3487	Iberia_BA	OlaldeScience2019	Spain	38.6314	-0.8615	M	1739-1546 calBCE
I1982	Iberia_BA	OlaldeScience2019	Spain	42.9933	-2.11339	F	1735-1532 calBCE
I1836	Iberia_BA	OlaldeScience2019	Spain	41.223	1.7742	M	1684-1503 calBCE
I2471	Iberia_BA	OlaldeScience2019	Spain	42.57	-2.62	F	1620-1462 calBCE
I1840	Iberia_BA	OlaldeScience2019	Spain	42.57	-2.62	M	1613-1450 calBCE
I1977	Iberia_BA	OlaldeScience2019	Spain	42.57	-2.62	F	1613-1450 calBCE
I8136	Iberia_BA	OlaldeScience2019	Spain	37.7263	-2.5141	F	1534-1422 calBCE
I2472	Iberia_BA	OlaldeScience2019	Spain	42.57	-2.62	M	1533-1427 calBCE
I12855	Iberia_BA	OlaldeScience2019	Spain	38.5781	-2.8417	M	1880-1770 BCE
I1310	Iberia_BA	OlaldeScience2019	Spain	41.5373	2.1329	F	2000-1400 BCE
I1312_d	Iberia_BA	OlaldeScience2019	Spain	41.5373	2.1329	M	2000-1400 BCE
I1313_d	Iberia_BA	OlaldeScience2019	Spain	41.5373	2.1329	F	2000-1400 BCE
I3485	Iberia_BA	OlaldeScience2019	Spain	38.5781	-2.8417	F	2300-1900 BCE
I3486	Iberia_BA	OlaldeScience2019	Spain	38.6314	-0.8615	M	1750-1500 BCE
I3488	Iberia_BA	OlaldeScience2019	Spain	38.6314	-0.8615	M	1750-1500 BCE
I7691	Iberia_BA	OlaldeScience2019	Portugal	39.6686	-8.1303	M	2200-1700 BCE
I7692	Iberia_BA	OlaldeScience2019	Portugal	39.6686	-8.1303	F	2200-1700 BCE
I8048	Iberia_BA	OlaldeScience2019	Spain	37.005	-3.8947	M	2200-2000 BCE
I8141	Iberia_BA	OlaldeScience2019	Spain	37.005	-3.8947	F	2200-2000 BCE
I8566	Iberia_BA	OlaldeScience2019	Spain	38.8245	-0.864165	F	3800-2500 BCE
I8567	Iberia_BA	OlaldeScience2019	Spain	38.7623	-0.586981	M	3500-3300 BCE
I8570	Iberia_BA	OlaldeScience2019	Spain	40.1391	0.1054	M	1300-1000 BCE
I8571_d	Iberia_BA	OlaldeScience2019	Spain	40.1425	0.109167	M	1800-1000 BCE
VAD002	Iberia_BA	OlaldeScience2019	Spain	42.44	-2.8867	M	1900-1500 BCE
VAD003	Iberia_BA	OlaldeScience2019	Spain	42.44	-2.8867	F	1900-1500 BCE
VAD004	Iberia_BA	OlaldeScience2019	Spain	42.44	-2.8867	M	1900-1500 BCE
I4559	Iberia_BA	OlaldeScience2019	Spain	41.2916	1.0638	M	1700-1500 BCE
I4560	Iberia_BA	OlaldeScience2019	Spain	41.2916	1.0638	F	1700-1500 BCE
I4561	Iberia_BA	OlaldeScience2019	Spain	41.2916	1.0638	F	1700-1500 BCE
I0462	Iberia_BellBeaker_o	OlaldeNature2018	Spain	42.4	-3.75	F	2569-2344 calBCE
I4246_published	Iberia_BellBeaker_o_published	OlaldeScience2019	Spain	40.439	-3.501	M	2401-2146 BCE
I3758	Iberia_Celtiberian	OlaldeScience2019	Spain	42.565	-2.58635	F	373-199 calBCE
I3759	Iberia_Celtiberian	OlaldeScience2019	Spain	42.565	-2.58635	M	361-173 calBCE
I3757	Iberia_Celtiberian	OlaldeScience2019	Spain	42.565	-2.58635	F	400-300 BCE
I8338	Iberia_Greek	OlaldeScience2019	Spain	42.1333	3.1083	F	79-213 calCE
I8339	Iberia_Greek	OlaldeScience2019	Spain	42.1333	3.1083	F	125-220 calCE
I10865	Iberia_Greek1	OlaldeScience2019	Spain	42.1333	3.1083	M	100-200 CE
I8204	Iberia_Hellenistic	OlaldeScience2019	Spain	42.1333	3.1083	F	350-111 calBCE
I8206	Iberia_Hellenistic	OlaldeScience2019	Spain	42.1333	3.1083	M	340-57 calBCE
I8203	Iberia_Hellenistic	OlaldeScience2019	Spain	42.1333	3.1083	F	300-100 BCE
I8475	Iberia_Hellenistic	OlaldeScience2019	Spain	42.1333	3.1083	F	100-200 CE
I8208	Iberia_Hellenistic_B	OlaldeScience2019	Spain	42.1333	3.1083	M	376-201 calBCE
I8205	Iberia_Hellenistic_B	OlaldeScience2019	Spain	42.1333	3.1083	M	300-100 BCE
I12641	Iberia_IA	OlaldeScience2019	Spain	41.5373	2.1329	M	786-541 calBCE
I12879	Iberia_IA	OlaldeScience2019	Spain	41.3324	1.5943	F	725-394 calBCE
I12410	Iberia_IA	OlaldeScience2019	Spain	41.3616	1.6694	M	537-381 calBCE
I12878	Iberia_IA	OlaldeScience2019	Spain	41.3616	1.6694	F	516-364 calBCE
I12640	Iberia_IA	OlaldeScience2019	Spain	41.5373	2.1329	M	700-500 BCE
I12877	Iberia_IA	OlaldeScience2019	Spain	41.3616	1.6694	M	550-350 BCE
I4556_published	Iberia_IA_PreIberian_published	OlaldeScience2019	Spain	41.3729	1.77153	F	700-500 BCE
I3323	Iberia_Iberian	OlaldeScience2019	Spain	42.0066	3.07867	M	373-199 calBCE
I3324	Iberia_Iberian	OlaldeScience2019	Spain	42.0066	3.07867	M	359-172 calBCE
I3322	Iberia_Iberian	OlaldeScience2019	Spain	40.5067	0.4314	F	600-500 BCE
I3326	Iberia_Iberian	OlaldeScience2019	Spain	42.0066	3.07867	M	250-200 BCE
I3327	Iberia_Iberian	OlaldeScience2019	Spain	42.0066	3.07867	M	250-200 BCE
I3320_published	Iberia_Iberian_published	OlaldeScience2019	Spain	40.138	-0.07	M	300-100 BCE
I3321_published	Iberia_Iberian_published	OlaldeScience2019	Spain	40.138	-0.07	M	300-100 BCE
ASH2-3	Israel_IA1_Ashkelon	FeldmanScienceAdvances2019	Israel	31.6667	34.5667	F	1381-1133 calBCE
ASH066	Israel_IA1_Ashkelon	FeldmanScienceAdvances2019	Israel	31.6667	34.5667	M	1376-1127 calBCE
ASH067	Israel_IA1_Ashkelon	FeldmanScienceAdvances2019	Israel	31.6667	34.5667	M	1383-1128 calBCE
ASH068	Israel_IA1_Ashkelon	FeldmanScienceAdvances2019	Israel	31.6667	34.5667	F	1370-1123 calBCE
ASH087	Israel_IA2_Ashkelon	FeldmanScienceAdvances2019	Israel	31.6667	34.5667	M	1200-1100 BCE
ASH135	Israel_IA2_Ashkelon	FeldmanScienceAdvances2019	Israel	31.6667	34.5667	F	1200-1100 BCE
ASH008	Israel_IA2_Ashkelon	FeldmanScienceAdvances2019	Israel	31.6667	34.5667	M	1259-1020 calBCE
ASH029	Israel_LBA_Ashkelon	FeldmanScienceAdvances2019	Israel	31.6667	34.5667	F	1614-1514 calBCE
ASH033	Israel_LBA_Ashkelon	FeldmanScienceAdvances2019	Israel	31.6667	34.5667	F	1745-1626 calBCE
ASH034	Israel_LBA_Ashkelon	FeldmanScienceAdvances2019	Israel	31.6667	34.5667	F	1700-1500 BCE
I2062	Israel_MLBA	VanDenBrink2017	Israel	32.6606	35.2341	M	1384-1112 calBCE
I1934_published	Israel_MLBA_published	VanDenBrink2017	Israel	32.6606	35.2341	M	1400-1100 BCE
R437.SG	Italy_IA_Republic_oEasternMediterranean.SG	AntonioGaoMootsScience2019	Italy	41.7952	12.779	M	400-200 BCE
R475.SG	Italy_IA_Republic_oEasternMediterranean.SG	AntonioGaoMootsScience2019	Italy	42.0889	11.7656	F	700-600 BCE
R850.SG	Italy_IA_Republic_oEasternMediterranean.SG	AntonioGaoMootsScience2019	Italy	41.6027	12.5086	M	800-500 BCE
R1.SG	Italy_IA_Republic.SG	AntonioGaoMootsScience2019	Italy	42.8801	13.8938	F	963-832 calBCE
R1015.SG	Italy_IA_Republic.SG	AntonioGaoMootsScience2019	Italy	42.0168	12.1004	F	900-800 BCE
R1016.SG	Italy_IA_Republic.SG	AntonioGaoMootsScience2019	Italy	41.7516	12.4286	M	900-700 BCE
R1021.SG	Italy_IA_Republic.SG	AntonioGaoMootsScience2019	Italy	41.6433	12.9127	M	700-600 BCE
R435.SG	Italy_IA_Republic.SG	AntonioGaoMootsScience2019	Italy	41.7952	12.779	M	600-200 BCE
R473.SG	Italy_IA_Republic.SG	AntonioGaoMootsScience2019	Italy	42.0889	11.7656	F	700-600 BCE
R474.SG	Italy_IA_Republic.SG	AntonioGaoMootsScience2019	Italy	42.0889	11.7656	M	700-600 BCE
R851.SG	Italy_IA_Republic.SG	AntonioGaoMootsScience2019	Italy	41.6027	12.5086	M	800-500 BCE
SFI-11.SG	Lebanon_ERoman.SG	HaberAJHG2020	Lebanon	33.8965	35.5117	M	151 calBCE
SFI-15.SG	Lebanon_ERoman.SG	HaberAJHG2020	Lebanon	33.8965	35.5117	M	170 calBCE
SFI-24.SG	Lebanon_ERoman.SG	HaberAJHG2020	Lebanon	33.8965	35.5114	F	52 calBCE
SFI-33.SG	Lebanon_ERoman.SG	HaberAJHG2020	Lebanon	33.8965	35.5114	F	31-235 calCE
SFI-12.SG	Lebanon_Hellenistic.SG	HaberAJHG2020	Lebanon	33.8965	35.5117	M	347-53 calBCE
SFI-20.SG	Lebanon_Hellenistic.SG	HaberAJHG2020	Lebanon	33.8965	35.5117	F	333 calBCE
SFI-5.SG	Lebanon_Hellenistic.SG	HaberAJHG2020	Lebanon	33.8965	35.5117	M	354-56 calBCE
SFI-55.SG	Lebanon_IA2.SG	HaberAJHG2020	Lebanon	33.8967	35.5094	M	1000-539 BCE
SFI-56.SG	Lebanon_IA2.SG	HaberAJHG2020	Lebanon	33.8967	35.5094	F	1000-539 BCE
SFI-43.SG	Lebanon_IA3_o1_1d.rel.SFI-44.SG	HaberAJHG2020	Lebanon	33.8964	35.5083	F	749-403 calBCE
SFI-44.SG	Lebanon_IA3_o2.SG	HaberAJHG2020	Lebanon	33.8964	35.5083	M	539-330 BCE
SFI-34.SG	Lebanon_IA3.SG	HaberAJHG2020	Lebanon	33.8964	35.5083	M	540-330 BCE
SFI-35.SG	Lebanon_IA3.SG	HaberAJHG2020	Lebanon	33.8964	35.5083	M	540-330 BCE
SFI-36.SG	Lebanon_IA3.SG	HaberAJHG2020	Lebanon	33.8964	35.5083	F	540-330 BCE
SFI-39.SG	Lebanon_IA3.SG	HaberAJHG2020	Lebanon	33.8964	35.5083	M	540-330 BCE
SFI-42.SG	Lebanon_IA3.SG	HaberAJHG2020	Lebanon	33.8964	35.5083	M	542-395 calBCE
SFI-45.SG	Lebanon_IA3.SG	HaberAJHG2020	Lebanon	33.8964	35.5083	M	540-330 BCE
SFI-47.SG	Lebanon_IA3.SG	HaberAJHG2020	Lebanon	33.8964	35.5083	M	540-330 BCE
SFI-50.SG	Lebanon_IA3.SG	HaberAJHG2020	Lebanon	33.8964	35.5083	F	540-330 BCE
I16168	Sardinia_BA	FernandesNatureEcologyEvolution2020	Italy	40.6267	8.32306	M	3949-3714 calBCE
I16183	Sardinia_BA	FernandesNatureEcologyEvolution2020	Italy	40.6267	8.32306	F	3346-3098 calBCE
I16169	Sardinia_BA	FernandesNatureEcologyEvolution2020	Italy	40.6267	8.32306	F	2334-2140 calBCE
I3743	Sardinia_BA	FernandesNatureEcologyEvolution2020	Italy	39.8666	9.23335	M	2136-1946 calBCE
I16161	Sardinia_BA	FernandesNatureEcologyEvolution2020	Italy	40.6267	8.32306	F	1534-1438 calBCE
I16170	Sardinia_BA	FernandesNatureEcologyEvolution2020	Italy	40.6267	8.32306	M	1491-1301 calBCE
I10552	Sardinia_BA	FernandesNatureEcologyEvolution2020	Italy	39.6833	9.43333	F	1386-1212 calBCE
I10554	Sardinia_BA	FernandesNatureEcologyEvolution2020	Italy	39.6833	9.43333	F	1261-1059 calBCE
I10553	Sardinia_BA	FernandesNatureEcologyEvolution2020	Italy	39.6833	9.43333	M	1255-1055 calBCE
I3741	Sardinia_BA	FernandesNatureEcologyEvolution2020	Italy	39.6833	9.43333	F	1221-1021 calBCE
I3642	Sardinia_BA	FernandesNatureEcologyEvolution2020	Italy	40.5467	8.32156	M	1121-936 calBCE
I10364	Sardinia_BA	FernandesNatureEcologyEvolution2020	Italy	40.55	8.31	M	1150-800 BCE
I10366	Sardinia_IA10366	FernandesNatureEcologyEvolution2020	Italy	39.81	8.84	F	389-208 calBCE
I16163	Sardinia_IA16163	FernandesNatureEcologyEvolution2020	Italy	40.6267	8.32306	F	757-423 calBCE
ISC001	Sardinia_Nuragic	MarcusNatureCommunications2020	Italy	40.6634	8.53865	M	2297-2139 calBCE
SUA001	Sardinia_Nuragic	MarcusNatureCommunications2020	Italy	39.87	9.2356	M	1411-1228 calBCE
ORC004	Sardinia_Nuragic	MarcusNatureCommunications2020	Italy	39.6672	9.42611	M	1386-1135 calBCE
ORC003	Sardinia_Nuragic	MarcusNatureCommunications2020	Italy	39.6672	9.42611	M	1374-1126 calBCE
ORC007	Sardinia_Nuragic	MarcusNatureCommunications2020	Italy	39.6672	9.42611	M	1371-1125 calBCE
ORC001	Sardinia_Nuragic	MarcusNatureCommunications2020	Italy	39.6672	9.42611	F	1368-1123 calBCE
SUA006	Sardinia_Nuragic	MarcusNatureCommunications2020	Italy	39.87	9.2356	F	1265-1112 calBCE
ORC006	Sardinia_Nuragic	MarcusNatureCommunications2020	Italy	39.6672	9.42611	M	1263-1057 calBCE
ORC005	Sardinia_Nuragic	MarcusNatureCommunications2020	Italy	39.6672	9.42611	F	1261-1124 calBCE
SUA003	Sardinia_Nuragic	MarcusNatureCommunications2020	Italy	39.87	9.2356	M	1260-1054 calBCE
ORC009	Sardinia_Nuragic	MarcusNatureCommunications2020	Italy	39.6672	9.42611	F	1211-1016 calBCE
ORC008	Sardinia_Nuragic	MarcusNatureCommunications2020	Italy	39.6672	9.42611	M	1198-991 calBCE
MSR003	Sardinia_Punic	MarcusNatureCommunications2020	Italy	39.1839	8.49329	F	800-300 BCE
VIL009	Sardinia_Punic	MarcusNatureCommunications2020	Italy	39.618	8.95812	F	700-200 BCE
MSR002	Sardinia_Punic	MarcusNatureCommunications2020	Italy	39.1839	8.49329	M	796-570 calBCE
VIL004	Sardinia_Punic	MarcusNatureCommunications2020	Italy	39.618	8.95812	F	515-392 calBCE
VIL006	Sardinia_Punic	MarcusNatureCommunications2020	Italy	39.618	8.95812	F	788-551 calBCE
VIL007	Sardinia_Punic	MarcusNatureCommunications2020	Italy	39.618	8.95812	M	537-403 calBCE
VIL010	Sardinia_Punic	MarcusNatureCommunications2020	Italy	39.618	8.95812	F	805-778 calBCE
VIL011	Sardinia_Punic	MarcusNatureCommunications2020	Italy	39.618	8.95812	M	818-792 calBCE
ORC002	Sardinia_PunicTime	MarcusNatureCommunications2020	Italy	39.6672	9.42611	M	391-208 calBCE
I11442	Sicily_EBA	FernandesNatureEcologyEvolution2020	Italy	37.908	13.478	M	2276-2060 BCE
I3122	Sicily_EBA	FernandesNatureEcologyEvolution2020	Italy	37.908	13.478	F	2272-2032 calBCE
I7807	Sicily_EBA	FernandesNatureEcologyEvolution2020	Italy	36.8831	14.5712	F	2195-2027 calBCE
I7800	Sicily_EBA	FernandesNatureEcologyEvolution2020	Italy	36.8831	14.5712	F	2127-1900 calBCE
I7805	Sicily_EBA	FernandesNatureEcologyEvolution2020	Italy	36.8831	14.5712	F	2017-1778 calBCE
I7796	Sicily_EBA	FernandesNatureEcologyEvolution2020	Italy	36.8831	14.5712	M	1880-1689 calBCE
I7774_d	Sicily_EBA	FernandesNatureEcologyEvolution2020	Italy	36.8831	14.5712	F	2200-1650 BCE
I11443	Sicily_EBA11443	FernandesNatureEcologyEvolution2020	Italy	37.908	13.478	M	2872-2476 calBCE
I3123	Sicily_EBA3123	FernandesNatureEcologyEvolution2020	Italy	37.908	13.478	M	2287-2041 calBCE
I3124	Sicily_EBA3124	FernandesNatureEcologyEvolution2020	Italy	37.908	13.478	M	1949-1774 calBCE
I8561	Sicily_EBA8561	FernandesNatureEcologyEvolution2020	Italy	37.95	14.0833	M	2399-2153 calBCE
I3878	Sicily_LBA	FernandesNatureEcologyEvolution2020	Italy	37.68	12.789	F	1382-1134 calBCE
I10372	Sicily_LBA	FernandesNatureEcologyEvolution2020	Italy	37.68	12.789	F	1377-1130 calBCE
I3876	Sicily_LBA	FernandesNatureEcologyEvolution2020	Italy	37.68	12.789	M	1107-901 calBCE
I10371	Sicily_LBA	FernandesNatureEcologyEvolution2020	Italy	37.68	12.789	F	1400-900 BCE
I10373	Sicily_LBA_son.I3878	FernandesNatureEcologyEvolution2020	Italy	37.68	12.789	M	1400-1100 BCE
I3125	Sicily_MBA3125	FernandesNatureEcologyEvolution2020	Italy	37.908	13.478	M	1612-1501 calBCE
I4109	Sicily_MBA4109	FernandesNatureEcologyEvolution2020	Italy	37.908	13.478	F	1618-1510 calBCE
EFA006	Iberia_BA	VillalbaMoucoSciAdv2021	Spain	40.0049	3.862	M	1200-1000 BCE
EFA008	Iberia_BA	VillalbaMoucoSciAdv2021	Spain	40.0049	3.862	M	1200-1000 BCE
EFA009	Iberia_BA	VillalbaMoucoSciAdv2021	Spain	40.0049	3.862	M	1200-1000 BCE
EFA010	Iberia_BA	VillalbaMoucoSciAdv2021	Spain	40.0049	3.862	F	1200-1000 BCE
EFA011	Iberia_BA	VillalbaMoucoSciAdv2021	Spain	40.0049	3.862	F	1200-1000 BCE
EFA007	Iberia_BA	VillalbaMoucoSciAdv2021	Spain	40.0049	3.862	M	1200-1000 BCE
CBR004	Iberia_BA	VillalbaMoucoSciAdv2021	Spain	38.6433	-0.896	F	1538-1447 calBCE
LHO001	Iberia_BA	VillalbaMoucoSciAdv2021	Spain	38.344	-0.77	M	1611-1441 calBCE
LHO002	Iberia_BA	VillalbaMoucoSciAdv2021	Spain	38.344	-0.77	M	1620-1462 calBCE
BAS002	Iberia_BA	VillalbaMoucoSciAdv2021	Spain	37.7626	-1.562	M	1620-1506 calBCE
LHO003	Iberia_BA	VillalbaMoucoSciAdv2021	Spain	38.344	-0.77	F	1669-1504 calBCE
ALM039	Iberia_BA	VillalbaMoucoSciAdv2021	Spain	37.9528	-1.508	M	1739-1535 calBCE
I1304	Iberia_BA	VillalbaMoucoSciAdv2021	Spain	37.9528	-1.508	F	1741-1541 calBCE
PUC002	Iberia_BA	VillalbaMoucoSciAdv2021	Spain	38.6274	-0.864597	M	1741-1566 calBCE
PUC004	Iberia_BA	VillalbaMoucoSciAdv2021	Spain	38.6274	-0.864597	F	1748-1625 calBCE
ALM053	Iberia_BA	VillalbaMoucoSciAdv2021	Spain	37.9528	-1.508	F	1750-1550 BCE
ALM069	Iberia_BA	VillalbaMoucoSciAdv2021	Spain	37.9528	-1.508	M	1750-1550 BCE
ALM070	Iberia_BA	VillalbaMoucoSciAdv2021	Spain	37.9528	-1.508	M	1750-1550 BCE
ALM084	Iberia_BA	VillalbaMoucoSciAdv2021	Spain	37.9528	-1.508	F	1750-1550 BCE
ALM088	Iberia_BA	VillalbaMoucoSciAdv2021	Spain	37.9528	-1.508	F	1750-1550 BCE
ALM032	Iberia_BA	VillalbaMoucoSciAdv2021	Spain	37.9528	-1.508	M	1750-1550 BCE
ALM063	Iberia_BA	VillalbaMoucoSciAdv2021	Spain	37.9528	-1.508	M	1750-1550 BCE
ALM067	Iberia_BA	VillalbaMoucoSciAdv2021	Spain	37.9528	-1.508	F	1750-1550 BCE
ALM068	Iberia_BA	VillalbaMoucoSciAdv2021	Spain	37.9528	-1.508	F	1750-1550 BCE
ALM078	Iberia_BA	VillalbaMoucoSciAdv2021	Spain	37.9528	-1.508	M	1750-1550 BCE
ALM080	Iberia_BA	VillalbaMoucoSciAdv2021	Spain	37.9528	-1.508	M	1750-1550 BCE
ALM031	Iberia_BA	VillalbaMoucoSciAdv2021	Spain	37.9528	-1.508	F	1750-1550 BCE
BAS022	Iberia_BA	VillalbaMoucoSciAdv2021	Spain	37.7626	-1.562	M	1750-1550 BCE
CMO003	Iberia_BA	VillalbaMoucoSciAdv2021	Spain	38.1847	-1.88616	F	1750-1550 BCE
MON014	Iberia_BA	VillalbaMoucoSciAdv2021	Spain	37.4109	-6.059	F	1750-1550 BCE
BAS018	Iberia_BA	VillalbaMoucoSciAdv2021	Spain	37.7626	-1.562	M	1865-1644 calBCE
BAS017	Iberia_BA	VillalbaMoucoSciAdv2021	Spain	37.7626	-1.562	F	1871-1642 calBCE
ALM057	Iberia_BA	VillalbaMoucoSciAdv2021	Spain	37.9528	-1.508	M	1874-1642 calBCE
ALM060	Iberia_BA	VillalbaMoucoSciAdv2021	Spain	37.9528	-1.508	F	1878-1644 calBCE
PUC001	Iberia_BA	VillalbaMoucoSciAdv2021	Spain	38.6274	-0.864597	F	1879-1693 calBCE
CMO001	Iberia_BA	VillalbaMoucoSciAdv2021	Spain	38.1847	-1.88616	F	1881-1687 calBCE
ALM017	Iberia_BA	VillalbaMoucoSciAdv2021	Spain	37.9528	-1.508	M	1882-1698 calBCE
ALM043	Iberia_BA	VillalbaMoucoSciAdv2021	Spain	37.9528	-1.508	F	1882-1700 calBCE
PUC003	Iberia_BA	VillalbaMoucoSciAdv2021	Spain	38.6274	-0.864597	F	1882-1746 calBCE
ALM046	Iberia_BA	VillalbaMoucoSciAdv2021	Spain	37.9528	-1.508	M	1883-1746 calBCE
ALM052	Iberia_BA	VillalbaMoucoSciAdv2021	Spain	37.9528	-1.508	M	1884-1749 calBCE
CMO002	Iberia_BA	VillalbaMoucoSciAdv2021	Spain	38.1847	-1.88616	M	1888-1743 calBCE
ALM073	Iberia_BA	VillalbaMoucoSciAdv2021	Spain	37.9528	-1.508	F	1889-1751 calBCE
ALM044	Iberia_BA	VillalbaMoucoSciAdv2021	Spain	37.9528	-1.508	F	1896-1750 calBCE
ALM015	Iberia_BA	VillalbaMoucoSciAdv2021	Spain	37.9528	-1.508	F	1898-1746 calBCE
ALM006	Iberia_BA	VillalbaMoucoSciAdv2021	Spain	37.9528	-1.508	M	1919-1770 calBCE
ALM086	Iberia_BA	VillalbaMoucoSciAdv2021	Spain	37.9528	-1.508	F	1932-1767 calBCE
ALM002	Iberia_BA	VillalbaMoucoSciAdv2021	Spain	37.9528	-1.508	M	1943-1769 calBCE
ALM041	Iberia_BA	VillalbaMoucoSciAdv2021	Spain	37.9528	-1.508	M	1944-1774 calBCE
ALM016	Iberia_BA	VillalbaMoucoSciAdv2021	Spain	37.9528	-1.508	M	1945-1769 calBCE
ALM034	Iberia_BA	VillalbaMoucoSciAdv2021	Spain	37.9528	-1.508	M	1954-1772 calBCE
ALM001	Iberia_BA	VillalbaMoucoSciAdv2021	Spain	37.9528	-1.508	F	1960-1769 calBCE
MMI004	Iberia_BA	VillalbaMoucoSciAdv2021	Spain	37.6744	-1.697	M	2000-1000 BCE
ALM035	Iberia_BA	VillalbaMoucoSciAdv2021	Spain	37.9528	-1.508	F	2000-1550 BCE
ALM047	Iberia_BA	VillalbaMoucoSciAdv2021	Spain	37.9528	-1.508	M	2000-1550 BCE
ALM056	Iberia_BA	VillalbaMoucoSciAdv2021	Spain	37.9528	-1.508	F	2000-1550 BCE
ALM062	Iberia_BA	VillalbaMoucoSciAdv2021	Spain	37.9528	-1.508	F	2000-1750 BCE
ALM071	Iberia_BA	VillalbaMoucoSciAdv2021	Spain	37.9528	-1.508	F	2000-1750 BCE
ALM075	Iberia_BA	VillalbaMoucoSciAdv2021	Spain	37.9528	-1.508	F	2000-1750 BCE
ALM079	Iberia_BA	VillalbaMoucoSciAdv2021	Spain	37.9528	-1.508	F	2000-1750 BCE
ALM004	Iberia_BA	VillalbaMoucoSciAdv2021	Spain	37.9528	-1.508	F	2000-1750 BCE
ALM007	Iberia_BA	VillalbaMoucoSciAdv2021	Spain	37.9528	-1.508	M	2000-1750 BCE
ALM008	Iberia_BA	VillalbaMoucoSciAdv2021	Spain	37.9528	-1.508	F	2000-1750 BCE
ALM014	Iberia_BA	VillalbaMoucoSciAdv2021	Spain	37.9528	-1.508	M	2000-1750 BCE
ALM018	Iberia_BA	VillalbaMoucoSciAdv2021	Spain	37.9528	-1.508	F	2000-1750 BCE
ALM020	Iberia_BA	VillalbaMoucoSciAdv2021	Spain	37.9528	-1.508	M	2000-1750 BCE
ALM021	Iberia_BA	VillalbaMoucoSciAdv2021	Spain	37.9528	-1.508	F	2000-1750 BCE
ALM024	Iberia_BA	VillalbaMoucoSciAdv2021	Spain	37.9528	-1.508	F	2000-1750 BCE
ALM025	Iberia_BA	VillalbaMoucoSciAdv2021	Spain	37.9528	-1.508	M	2000-1750 BCE
ALM026	Iberia_BA	VillalbaMoucoSciAdv2021	Spain	37.9528	-1.508	F	2000-1750 BCE
ALM027	Iberia_BA	VillalbaMoucoSciAdv2021	Spain	37.9528	-1.508	F	2000-1750 BCE
ALM028	Iberia_BA	VillalbaMoucoSciAdv2021	Spain	37.9528	-1.508	M	2000-1750 BCE
ALM042	Iberia_BA	VillalbaMoucoSciAdv2021	Spain	37.9528	-1.508	F	2000-1750 BCE
ALM048	Iberia_BA	VillalbaMoucoSciAdv2021	Spain	37.9528	-1.508	F	2000-1750 BCE
ALM049	Iberia_BA	VillalbaMoucoSciAdv2021	Spain	37.9528	-1.508	M	2000-1750 BCE
ALM050	Iberia_BA	VillalbaMoucoSciAdv2021	Spain	37.9528	-1.508	M	2000-1750 BCE
ALM003	Iberia_BA	VillalbaMoucoSciAdv2021	Spain	37.9528	-1.508	F	2000-1750 BCE
ALM029	Iberia_BA	VillalbaMoucoSciAdv2021	Spain	37.9528	-1.508	F	2000-1750 BCE
ALM036	Iberia_BA	VillalbaMoucoSciAdv2021	Spain	37.9528	-1.508	M	2000-1750 BCE
ALM051	Iberia_BA	VillalbaMoucoSciAdv2021	Spain	37.9528	-1.508	F	2000-1750 BCE
ALM055	Iberia_BA	VillalbaMoucoSciAdv2021	Spain	37.9528	-1.508	F	2000-1750 BCE
ALM064	Iberia_BA	VillalbaMoucoSciAdv2021	Spain	37.9528	-1.508	M	2000-1750 BCE
ALM076	Iberia_BA	VillalbaMoucoSciAdv2021	Spain	37.9528	-1.508	F	2000-1750 BCE
ALM081	Iberia_BA	VillalbaMoucoSciAdv2021	Spain	37.9528	-1.508	M	2000-1750 BCE
ALM087	Iberia_BA	VillalbaMoucoSciAdv2021	Spain	37.9528	-1.508	F	2000-1750 BCE
ALM030	Iberia_BA	VillalbaMoucoSciAdv2021	Spain	37.9528	-1.508	F	2000-1750 BCE
ALM058	Iberia_BA	VillalbaMoucoSciAdv2021	Spain	37.9528	-1.508	M	2000-1750 BCE
ALM077	Iberia_BA	VillalbaMoucoSciAdv2021	Spain	37.9528	-1.508	F	2000-1750 BCE
BAS027	Iberia_BA	VillalbaMoucoSciAdv2021	Spain	37.7626	-1.562	F	2000-1750 BCE
BAS026	Iberia_BA	VillalbaMoucoSciAdv2021	Spain	37.7626	-1.562	M	2000-1750 BCE
ALM040	Iberia_BA	VillalbaMoucoSciAdv2021	Spain	37.9528	-1.508	M	2012-1775 calBCE
LOT001	Iberia_BA	VillalbaMoucoSciAdv2021	Spain	37.6744	-1.697	M	2021-1773 calBCE
BAS003	Iberia_BA	VillalbaMoucoSciAdv2021	Spain	37.7626	-1.562	F	2023-1899 calBCE
ALM019	Iberia_BA	VillalbaMoucoSciAdv2021	Spain	37.9528	-1.508	F	2127-1901 calBCE
BAS023	Iberia_BA	VillalbaMoucoSciAdv2021	Spain	37.7626	-1.562	M	2130-1941 calBCE
BAS025	Iberia_BA	VillalbaMoucoSciAdv2021	Spain	37.7626	-1.562	M	2134-1947 calBCE
BAS024	Iberia_BA	VillalbaMoucoSciAdv2021	Spain	37.7626	-1.562	M	2192-1980 calBCE
MDP003	Iberia_BA	VillalbaMoucoSciAdv2021	Spain	38.1023	-1.864	M	2197-1983 calBCE
ZAP002	Iberia_BA	VillalbaMoucoSciAdv2021	Spain	37.6744	-1.697	M	2200-1550 BCE
MDP002	Iberia_BA	VillalbaMoucoSciAdv2021	Spain	38.1023	-1.864	F	2200-1985 calBCE
MIV001	Iberia_BA	VillalbaMoucoSciAdv2021	Spain	41.5696	2.016	F	2200-2000 BCE
MDP001	Iberia_BA	VillalbaMoucoSciAdv2021	Spain	38.1023	-1.864	M	2297-2051 calBCE
I0453	Iberia_BA	VillalbaMoucoSciAdv2021	Spain	38.1028	-1.86544	M	2456-2146 calBCE
CDM001	Iberia_BA	VillalbaMoucoSciAdv2021	Spain	38.1028	-1.86544	F	2559-2214 calBCE
CDM002	Iberia_BA	VillalbaMoucoSciAdv2021	Spain	38.1028	-1.86544	M	2579-2342 calBCE
MON036	Iberia_BA	VillalbaMoucoSciAdv2021	Spain	37.4109	-6.059	M	2893-2635 calBCE
MON013	Iberia_BA	VillalbaMoucoSciAdv2021	Spain	37.4109	-6.059	F	3300-1500 BCE
BRC003	Italy_BA	SaupeScheibCurrBio2021	Italy	45.4676	11.5898	M	1608 - 1431 calBCE
BRC007	Italy_BA	SaupeScheibCurrBio2021	Italy	45.4676	11.5898	F	1615 - 1458 calBCE
GCP003	Italy_BA	SaupeScheibCurrBio2021	Italy	41.7585	13.3652	F	1617 - 1462 calBCE
BRC030	Italy_BA	SaupeScheibCurrBio2021	Italy	45.4676	11.5898	F	1937 - 1695 calBCE
BRC010	Italy_BA	SaupeScheibCurrBio2021	Italy	45.4676	11.5898	F	1954 - 1746 calBCE
TAQ015	Italy_IA	PosthScienceAdvances2021	Italy	42.25	11.7679	F	343-49 calBCE
MAS001	Italy_IA	PosthScienceAdvances2021	Italy	42.5385	11.3336	M	348-56 calBCE
TAQ024	Italy_IA	PosthScienceAdvances2021	Italy	42.25	11.7679	M	354-57 calBCE
TAQ019	Italy_IA	PosthScienceAdvances2021	Italy	42.25	11.7679	F	358-56 calBCE
TAQ005	Italy_IA	PosthScienceAdvances2021	Italy	42.25	11.7679	M	360-25 BCE
TAQ018	Italy_IA	PosthScienceAdvances2021	Italy	42.25	11.7679	M	360-25 BCE
VET006_9	Italy_IA	PosthScienceAdvances2021	Italy	42.9207	10.9714	F	361-175 calBCE
VET005	Italy_IA	PosthScienceAdvances2021	Italy	42.9207	10.9714	F	373-198 calBCE
TAQ017	Italy_IA	PosthScienceAdvances2021	Italy	42.25	11.7679	M	375-75 BCE
TAQ001	Italy_IA	PosthScienceAdvances2021	Italy	42.25	11.7679	F	375-75 BCE
VET008	Italy_IA	PosthScienceAdvances2021	Italy	42.9207	10.9714	F	384-197 calBCE
CSN003	Italy_IA	PosthScienceAdvances2021	Italy	43.0333	11.3329	M	384-201 calBCE
TAQ007	Italy_IA	PosthScienceAdvances2021	Italy	42.25	11.7679	F	391-204 calBCE
TAQ023	Italy_IA	PosthScienceAdvances2021	Italy	42.25	11.7679	M	396-209 calBCE
TAQ004	Italy_IA	PosthScienceAdvances2021	Italy	42.25	11.7679	M	400-1 BCE
TAQ006	Italy_IA	PosthScienceAdvances2021	Italy	42.25	11.7679	M	400-1 BCE
TAQ008	Italy_IA	PosthScienceAdvances2021	Italy	42.25	11.7679	F	400-1 BCE
TAQ010	Italy_IA	PosthScienceAdvances2021	Italy	42.25	11.7679	M	400-1 BCE
TAQ012	Italy_IA	PosthScienceAdvances2021	Italy	42.25	11.7679	F	400-1 BCE
TAQ013	Italy_IA	PosthScienceAdvances2021	Italy	42.25	11.7679	M	400-1 BCE
TAQ016	Italy_IA	PosthScienceAdvances2021	Italy	42.25	11.7679	F	400-1 BCE
CSN010	Italy_IA	PosthScienceAdvances2021	Italy	43.0333	11.3329	M	400-180 BCE
CSN009	Italy_IA	PosthScienceAdvances2021	Italy	43.0333	11.3329	M	450-250 BCE
CSN002	Italy_IA	PosthScienceAdvances2021	Italy	43.0333	11.3329	F	459-235 calBCE
CSN006	Italy_IA	PosthScienceAdvances2021	Italy	43.0333	11.3329	M	539-391 calBCE
CSN001	Italy_IA	PosthScienceAdvances2021	Italy	43.0333	11.3329	F	600-200 BCE
CSN004	Italy_IA	PosthScienceAdvances2021	Italy	43.0333	11.3329	M	600-200 BCE
CSN005	Italy_IA	PosthScienceAdvances2021	Italy	43.0333	11.3329	M	600-200 BCE
CSN007	Italy_IA	PosthScienceAdvances2021	Italy	43.0333	11.3329	F	600-200 BCE
CSN008	Italy_IA	PosthScienceAdvances2021	Italy	43.0333	11.3329	F	600-200 BCE
CSN013	Italy_IA	PosthScienceAdvances2021	Italy	43.0333	11.3329	F	600-200 BCE
CSN012	Italy_IA	PosthScienceAdvances2021	Italy	43.0333	11.3329	M	600-200 BCE
VET001	Italy_IA	PosthScienceAdvances2021	Italy	42.9207	10.9714	F	750-406 calBCE
VET011	Italy_IA	PosthScienceAdvances2021	Italy	42.9207	10.9714	M	750-413 calBCE
CAM002	Italy_IA	PosthScienceAdvances2021	Italy	43.4134	11.0743	M	770-520 calBCE
TAQ003	Italy_IA	PosthScienceAdvances2021	Italy	42.25	11.7679	F	771-950 calCE
PRZ002	Italy_IA	PosthScienceAdvances2021	Italy	43.0297	11.9513	M	772-477 calBCE
ETR007	Italy_IA	PosthScienceAdvances2021	Italy	43.017	11.9484	F	772-957 calCE
POP001	Italy_IA	PosthScienceAdvances2021	Italy	42.9139	11.0167	M	772-972 calCE
CAM003	Italy_IA	PosthScienceAdvances2021	Italy	43.4134	11.0743	M	773-542 calBCE
ETR006	Italy_IA	PosthScienceAdvances2021	Italy	43.017	11.9484	F	773-888 calCE
CAM001	Italy_IA	PosthScienceAdvances2021	Italy	43.4134	11.0743	M	775-544 calBCE
VET010	Italy_IA	PosthScienceAdvances2021	Italy	42.9207	10.9714	F	780-545 calBCE
VET002	Italy_IA	PosthScienceAdvances2021	Italy	42.9207	10.9714	M	786-549 calBCE
VEU001	Italy_IA	PosthScienceAdvances2021	Italy	42.8596	10.9689	M	786-549 calBCE
MAG001	Italy_IA	PosthScienceAdvances2021	Italy	42.5684	11.3296	M	788-549 calBCE
PRZ001	Italy_IA	PosthScienceAdvances2021	Italy	43.0297	11.9513	F	791-544 calBCE
VET003_4	Italy_IA	PosthScienceAdvances2021	Italy	42.9207	10.9714	F	804-591 calBCE
MAS004	Italy_IA	PosthScienceAdvances2021	Italy	42.5385	11.3336	M	805-567 calBCE
ETR005	Italy_IA	PosthScienceAdvances2021	Italy	43.017	11.9484	F	805-773 calBCE
VET007	Italy_IA	PosthScienceAdvances2021	Italy	42.9207	10.9714	F	806-595 calBCE
TAQ011	Italy_IA	PosthScienceAdvances2021	Italy	42.25	11.7679	F	893-1022 calCE
TAQ009	Italy_IA	PosthScienceAdvances2021	Italy	42.25	11.7679	M	895-1028 calCE
ETR013	Italy_IA	PosthScienceAdvances2021	Italy	43.017	11.9484	F	896-1023 calCE
ETR014	Italy_IA	PosthScienceAdvances2021	Italy	43.017	11.9484	M	987-1030 calCE
TAQ002	Italy_IA	PosthScienceAdvances2021	Italy	42.25	11.7679	M	99 calBCE - 72 calCE
ETR003	Italy_IA	PosthScienceAdvances2021	Italy	43.017	11.9484	M	997-1153 calCE

### Sheet: Admixtools
Individual ID	Publication	Population Label	qpAdm population label	Country	Latitude	Longitude	Sex	Date
I1100	MathiesonNature2015	Anatolia_N	Anatolia_Neolithic	Turkey	0.331	158283	F	6500-6200 BCE
I1102	MathiesonNature2015	Anatolia_N	Anatolia_Neolithic	Turkey	0.55	219480	M	6500-6200 BCE
I1099	MathiesonNature2015	Anatolia_N	Anatolia_Neolithic	Turkey	0.827	290169	M	6500-6200 BCE
I1103	MathiesonNature2015	Anatolia_N	Anatolia_Neolithic	Turkey	1.135	323160	M	6500-6200 BCE
I1101	MathiesonNature2015	Anatolia_N	Anatolia_Neolithic	Turkey	1.56	352777	M	6500-6200 BCE
I1097	MathiesonNature2015	Anatolia_N	Anatolia_Neolithic	Turkey	2.125	403717	M	6420-6245 calBCE
I0744	MathiesonNature2015	Anatolia_N	Anatolia_Neolithic	Turkey	2.39	495647	M	6400-6239 calBCE
I1096	MathiesonNature2015	Anatolia_N	Anatolia_Neolithic	Turkey	2.865	406126	M	6500-6200 BCE
I1098	MathiesonNature2015	Anatolia_N	Anatolia_Neolithic	Turkey	2.994	425437	F	6419-6246 calBCE
I0708	MathiesonNature2015	Anatolia_N	Anatolia_Neolithic	Turkey	6.948	543132	M	6224-6074 calBCE
I0745	MathiesonNature2015	Anatolia_N	Anatolia_Neolithic	Turkey	7.785	551394	M	6387-6111 calBCE
I0746	MathiesonNature2015	Anatolia_N	Anatolia_Neolithic	Turkey	8.465	553609	M	6070-5888 calBCE
I0707	MathiesonNature2015	Anatolia_N	Anatolia_Neolithic	Turkey	9.431	553435	F	6225-6065 calBCE
I0709	MathiesonNature2015	Anatolia_N	Anatolia_Neolithic	Turkey	9.765	549797	M	6223-6034 calBCE
I0736	MathiesonNature2015	Anatolia_N	Anatolia_Neolithic	Turkey	2.248	479600	F	6500-6200 BCE
I0726	MathiesonNature2015	Anatolia_N	Anatolia_Neolithic	Turkey	0.221	130597	F	6400-5600 BCE
I0725	MathiesonNature2015	Anatolia_N_o	Anatolia_Neolithic	Turkey	0.038	22723	F	6400-5600 BCE
I1579_published	MathiesonNature2015	Anatolia_N_published	Anatolia_Neolithic	Turkey	2.507	440484	F	6221-6028 calBCE
I1581_published	MathiesonNature2015	Anatolia_N_published	Anatolia_Neolithic	Turkey	2.803	443615	F	6386-6228 calBCE
I1580_published	MathiesonNature2015	Anatolia_N_published	Anatolia_Neolithic	Turkey	2.903	487887	F	6381-6088 calBCE
I1585_published	MathiesonNature2015	Anatolia_N_published	Anatolia_Neolithic	Turkey	3.098	444239	F	6217-6007 calBCE
I1583_published	MathiesonNature2015	Anatolia_N_published	Anatolia_Neolithic	Turkey	9.396	521850	M	6424-6233 calBCE
I0727_published	MathiesonNature2015	Anatolia_N_published	Anatolia_Neolithic	Turkey	0.039	24993	M	6400-5600 BCE
I0724_published	MathiesonNature2015	Anatolia_N_published	Anatolia_Neolithic	Turkey	0.048	36196	M	6400-5600 BCE
I0723_published	MathiesonNature2015	Anatolia_N_published	Anatolia_Neolithic	Turkey	0.472	227855	M	6008-5835 calBCE
I0854_published	MathiesonNature2015	Anatolia_N_sister.I0736_published	Anatolia_Neolithic	Turkey	1.571	360463	F	6228-6081 calBCE
I1583.DG	GokhmanNatureCommunications2020 (deep shotgun version of individual originally reported in MathiesonNature2015)	Anatolia_N.DG	Anatolia_Neolithic	Turkey	24.6719	590044	M	6424-6233 calBCE
Bar31.SG	HofmanovaPNAS2016	Anatolia_N.SG	Anatolia_Neolithic	Turkey	3.301	548750	M	6417-6236 calBCE
Bar8.SG	HofmanovaPNAS2016	Anatolia_N.SG	Anatolia_Neolithic	Turkey	6.93	588801	F	6221-6021 calBCE
I1583.SG	GokhmanNatureCommunications2020 (deep shotgun version of individual originally reported in MathiesonNature2015)	Anatolia_N.SG	Anatolia_Neolithic	Turkey	24.6719	592661	M	6424-6233 calBCE
KK1.SG	JonesNatureCommunications2015	Georgia_Kotias.SG	CHG (Caucasus Hunter Gatherer)	Georgia	12.482	593411	M	7940-7599 BCE
SATP.SG	JonesNatureCommunications2015	Georgia_Satsurblia.SG	CHG (Caucasus Hunter Gatherer)	Georgia	1.191	414961	M	11461-11225 calBCE
Vestonice16	FuNature2016	Czech_Vestonice16	Czech_Vestonice16	Czechia	1.31	437711	M	28500-27200 BCE
ElMiron_d	FuNature2016	Iberia_ElMiron	Iberia_ElMiron	Spain	1.012	385662	F	16898-16747 calBCE
I1290	LazaridisNature2016	Iran_GanjDareh_N	Iran_Neolithic	Iran	2.098	452739	F	8170-7606 calBCE
I1944	NarasimhanPattersonScience2019 (supplement of Lazaridis Nature 2016)	Iran_GanjDareh_N	Iran_Neolithic	Iran	0.053958	32917	F	8000-7700 BCE
I1945	NarasimhanPattersonScience2019 (supplement of Lazaridis Nature 2016)	Iran_GanjDareh_N	Iran_Neolithic	Iran	0.242441	130160	M	8000-7700 BCE
I1947	NarasimhanPattersonScience2019	Iran_GanjDareh_N	Iran_Neolithic	Iran	3.31251	491341	M	8211-7827 calBCE
I1949	NarasimhanPattersonScience2019 (supplement of Lazaridis Nature 2016)	Iran_GanjDareh_N	Iran_Neolithic	Iran	0.141247	78755	M	8242-7954 calBCE
I1954	NarasimhanPattersonScience2019	Iran_GanjDareh_N	Iran_Neolithic	Iran	5.0034	496909	M	8295-7976 calBCE
I1951	NarasimhanPattersonScience2019 (supplement of Lazaridis Nature 2016)	Iran_GanjDareh_N	Iran_Neolithic	Iran	0.033877	20998	F	8198-7613 calBCE
I7527	NarasimhanPattersonScience2019	Iran_GanjDareh_N	Iran_Neolithic	Iran	0.089027	52985	F	8200-7700 BCE
I0861	LazaridisNature2016	Israel_Natufian_published	Israel_Natufian	Israel	0.107	56121	M	12000-9500 BCE
I1069_published	LazaridisNature2016	Israel_Natufian_published	Israel_Natufian	Israel	0.023222	14491	M	12000-9500 BCE
I1690_published	LazaridisNature2016	Israel_Natufian_published	Israel_Natufian	Israel	0.02557	15623	M	12000-9500 BCE
I1710	LazaridisNature2016	Jordan_PPNB	Jordan_PPNB	Jordan	0.117	67410	M	7741-7522 calBCE
I1707	LazaridisNature2016	Jordan_PPNB	Jordan_PPNB	Jordan	0.142	78941	M	7732-7537 calBCE
I1701_published	LazaridisNature2016	Jordan_PPNB_published	Jordan_PPNB	Jordan	0.018066	10917	F	7752-7543 calBCE
I1414_published	LazaridisNature2016	Jordan_PPNB_published	Jordan_PPNB	Jordan	0.065226	38460	M	8300-7900 BCE
I1415_published	LazaridisNature2016	Jordan_PPNB_published	Jordan_PPNB	Jordan	0.040037	24432	M	8176-7608 calBCE
I1700_published	LazaridisNature2016	Jordan_PPNB_published	Jordan_PPNB	Jordan	0.044994	26884	M	8300-7900 BCE
S_Mbuti-3.DG	MallickNature2016	Mbuti.DG	Mbuti.DG	Congo	38.78	582966	M	present
B_Mbuti-4.DG	PrueferNature2013	Mbuti.DG	Mbuti.DG	Congo	39.59	580164	M	present
S_Mbuti-2.DG	MallickNature2016	Mbuti.DG	Mbuti.DG	Congo	38.3	583901	F	present
S_Mbuti-1.DG	MallickNature2016	Mbuti.DG	Mbuti.DG	Congo	41.77	581394	M	present
IAM.3.SG	FregelPNAS2018	Morocco_EN_lc.SG	Morocco Early Neolithic Farmer	Morocco	0.009112	4947	F	5367-5126 calBCE
IAM.6.SG	FregelPNAS2018	Morocco_EN.SG	Morocco Early Neolithic Farmer	Morocco	0.032767	17172	F	5297-5050 calBCE
IAM.7.SG	FregelPNAS2018	Morocco_EN.SG	Morocco Early Neolithic Farmer	Morocco	0.083964	43641	M	5007-4805 calBCE
IAM.4_IAM.5.SG	FregelPNAS2018 (merge.of.two.published.samplesfrom.this.paper.that.are.duplicates)	Morocco_EN.SG	Morocco Early Neolithic Farmer	Morocco	0.746077	315193	M	5211-5010 calBCE
TAF009	vandeLoosdrechtScience2018	Morocco_Iberomaurusian	Morocco Hunter-Gatherer	Morocco	0.34242	176789	M	12849-12097 calBCE
TAF010	vandeLoosdrechtScience2018	Morocco_Iberomaurusian	Morocco Hunter-Gatherer	Morocco	3.06059	475957	M	13137-12252 calBCE
TAF011	vandeLoosdrechtScience2018	Morocco_Iberomaurusian	Morocco Hunter-Gatherer	Morocco	8.26189	554046	M	12900-12100 BCE
TAF013	vandeLoosdrechtScience2018	Morocco_Iberomaurusian	Morocco Hunter-Gatherer	Morocco	7.16683	542988	M	13200-11900 BCE
TAF014	vandeLoosdrechtScience2018	Morocco_Iberomaurusian	Morocco Hunter-Gatherer	Morocco	5.80115	536862	M	13200-11900 BCE
TAF015	vandeLoosdrechtScience2018	Morocco_Iberomaurusian	Morocco Hunter-Gatherer	Morocco	0.083724	53546	M	13200-11900 BCE
TAF012	vandeLoosdrechtScience2018	Morocco_Iberomaurusian_sibling.TAF011	Morocco Hunter-Gatherer	Morocco	0.44607	209849	F	12888-12175 calBCE
KEB.4.SG	FregelPNAS2018	Morocco_LN.SG	Morocco Late Neolithic Farmer	Morocco	0.164114	74960	F	3800-3600 BCE
KEB.6.SG	FregelPNAS2018	Morocco_LN.SG	Morocco Late Neolithic Farmer	Morocco	0.064759	37677	M	3800-3600 BCE
KEB.1_KEB.8.SG	FregelPNAS2018 (merge.of.two.published.samplesfrom.this.paper.that.are.duplicates)	Morocco_LN.SG	Morocco Late Neolithic Farmer	Morocco	0.122527	68728	F	3779-3647 calBCE
mota.SG	LlorenteScience2015	Ethiopia_4500BP_published.SG	Mota	Ethiopia	11.289	593523	M	2576-2465 calBCE
UzOO77	MittnikNatureCommunications2018	Russia_EHG	Russia_EHG	Russia	0.778745	289954	F	5500-5000 BCE
MA1.SG	RaghavanNature2013	Russia_MA1_HG.SG	Russia_MA1_HG.SG	Russia	1.206	426319	M	22621-22171 calBCE
UstIshim_snpAD.DG	Pruefer2017	Russia_Ust_Ishim.DG	Russia_Ust_Ishim.DG	Russia	42	561510	M	43980-40954 calBCE
I1507	MathiesonNature2015 (capture of same sample shotgunned in Gamba2014)	Hungary_EN_HG_Koros	WHG (Western Hunter-Gatherer)	Hungary	5.103	430498	M	5788-5640 calBCE
I4971	LipsonNature2017	Hungary_EN_HG_Koros	WHG (Western Hunter-Gatherer)	Hungary	0.446	204448	M	5737-5538 calBCE
KO1_published.SG	GambaNatureCommunications2014	Hungary_EN_HG_Koros_published.SG	WHG (Western Hunter-Gatherer)	Hungary	1.116	409467	M	5788-5640 calBCE
I0585	MathiesonNature2015 (1240k of same same sample with shotgun in Olalde2014)	Iberia_HG	WHG (Western Hunter-Gatherer)	Spain	19.536	514737	M	5982-5741 calBCE
I3209	OlaldeScience2019	Iberia_HG	WHG (Western Hunter-Gatherer)	Spain	0.020018	12763	M	5978-5773 calBCE
I10899_published	OlaldeScience2019	Iberia_HG_published	WHG (Western Hunter-Gatherer)	Spain	0.55906	241815	M	40000-5000 BCE
LaBrana1_published.SG	OlaldeNature2014	Iberia_HG_published.SG	WHG (Western Hunter-Gatherer)	Spain	3.516	563091	M	5982-5741 calBCE
Canes.SG	GonzalesFortesCurrentBiology2017	Iberia_HG.SG	WHG (Western Hunter-Gatherer)	Spain	1.83946	454912	F	5299-5011 calBCE
Chan.SG	GonzalesFortesCurrentBiology2017	Iberia_HG.SG	WHG (Western Hunter-Gatherer)	Spain	5.74023	562195	F	7320-7054 calBCE
Loschbour_snpAD.DG	Pruefer2017	Luxembourg_Loschbour.DG	WHG (Western Hunter-Gatherer)	Luxembourg	22	561511	M	6221-5986 calBCE
Bichon.SG	JonesNatureCommunications2015	Switzerland_Bichon.SG	WHG (Western Hunter-Gatherer)	Switzerland	8.443	592689	M	11850-11579 calBCE
I0370	MathiesonNature2015 (1240k of same same sample with 390k in HaakLazaridis2015)	Russia_Samara_EBA_Yamnaya	Yamnaya Samara	Russia	1.043	363687	M	3300-2500 BCE
I0441	MathiesonNature2015 (1240k of same same sample with 390k in HaakLazaridis2015)	Russia_Samara_EBA_Yamnaya	Yamnaya Samara	Russia	0.091	67411	F	3010-2623 calBCE
I0444	MathiesonNature2015 (1240k of same same sample with 390k in HaakLazaridis2015)	Russia_Samara_EBA_Yamnaya	Yamnaya Samara	Russia	0.653	301370	M	3335-2883 calBCE
I0439	MathiesonNature2015 (1240k of same same sample with 390k in HaakLazaridis2015)	Russia_Samara_EBA_Yamnaya	Yamnaya Samara	Russia	0.26	152722	M	3322-2921 calBCE
I0357	MathiesonNature2015 (1240k of same same sample with 390k in HaakLazaridis2015)	Russia_Samara_EBA_Yamnaya	Yamnaya Samara	Russia	0.625	283170	F	3093-2911 calBCE
I0429	MathiesonNature2015 (1240k of same same sample with 390k in HaakLazaridis2015)	Russia_Samara_EBA_Yamnaya	Yamnaya Samara	Russia	0.843	345719	M	3339-2916 calBCE
I0438	MathiesonNature2015 (1240k of same same sample with 390k in HaakLazaridis2015)	Russia_Samara_EBA_Yamnaya	Yamnaya Samara	Russia	0.736	326971	M	3020-2631 calBCE
I0443	MathiesonNature2015 (1240k of same same sample with 390k in HaakLazaridis2015)	Russia_Samara_EBA_Yamnaya	Yamnaya Samara	Russia	5.317	548328	M	3300-2500 BCE
I7489	NarasimhanPattersonScience2019	Russia_Samara_EBA_Yamnaya	Yamnaya Samara	Russia	1.07038	352375	F	3326-2926 calBCE
3DT26.SG	MartinianoNatureCommunications2016	England_IA_Roman_oMiddleEast.SG	Used as individual in qpWave	GreatBritain	53.9583	-1.08028	M	50-350 CE
ALA039	SkourtaniontiCell2020	Anatolia_Alalakh_MLBA	Used as individual in qpWave	Turkey	36.2378	36.3847	F	1491-1301 calBCE
ALA095	SkourtaniontiCell2020	Anatolia_Alalakh_MLBA	Used as individual in qpWave	Turkey	36.2378	36.3847	M	1922-1750 calBCE
DA191.SG	DamgaardNature2018	Hungary_IA_Scythian.SG	Used as individual in qpWave	Hungary	47.5594	20.7081	F	749-397 calBCE
GCP002A1.SG	Saupe2021CurrentBiology	Italy_ReginaMargherita_BA	Used as individual in qpWave	Italy	41.7585	13.3652	M	NA
GCP003A1.SG	Saupe2021CurrentBiology	Italy_ReginaMargherita_BA	Used as individual in qpWave	Italy	41.7585	13.3652	F	1617-1462 calBCE
gun002.SG	RodriguezVarelaCurrentBiology2017	Canary_Islands_Guanche.SG	Used as individual in qpWave	CanaryIslands	28.2686	-16.6056	M	1031-1159 calCE
gun005.SG	RodriguezVarelaCurrentBiology2017	Canary_Islands_Guanche.SG	Used as individual in qpWave	CanaryIslands	27.9667	-15.6	F	892-1022 calCE
gun008.SG	RodriguezVarelaCurrentBiology2017	Canary_Islands_Guanche.SG	Used as individual in qpWave	CanaryIslands	27.9667	-15.6	F	884-994 calCE
gun011.SG	RodriguezVarelaCurrentBiology2017	Canary_Islands_Guanche.SG	Used as individual in qpWave	CanaryIslands	28.2686	-16.6056	M	704-887 calCE
gun012.SG	RodriguezVarelaCurrentBiology2017	Canary_Islands_Guanche.SG	Used as individual in qpWave	CanaryIslands	28.2686	-16.6056	M	593-660 calCE
I10372	FernandesNatureEcologyEvolution2020	Italy_Sicily_LBA	Used as individual in qpWave	Italy	37.68	12.789	F	1377-1130 calBCE
I10373	FernandesNatureEcologyEvolution2020	Italy_Sicily_LBA_son.I3878	Used as individual in qpWave	Italy	37.68	12.789	M	1400-1100 BCE
I10554	FernandesNatureEcologyEvolution2020	Italy_Sardinia_LBA	Used as individual in qpWave	Italy	39.6833	9.43333	F	1261-1059 calBCE
I16161	FernandesNatureEcologyEvolution2020	Italy_Sardinia_MBA	Used as individual in qpWave	Italy	40.6267	8.32306	F	1534-1438 calBCE
I3741	FernandesNatureEcologyEvolution2020	Italy_Sardinia_LBA	Used as individual in qpWave	Italy	39.6833	9.43333	F	1221-1021 calBCE
I3758	OlaldeScience2019	Iberia_IA_Celt	Used as individual in qpWave	Spain	42.565	-2.58635	F	373-199 calBCE
I3759	OlaldeScience2019	Iberia_IA_Celt	Used as individual in qpWave	Spain	42.565	-2.58635	M	361-173 calBCE
I3876	FernandesNatureEcologyEvolution2020	Italy_Sicily_LBA	Used as individual in qpWave	Italy	37.68	12.789	M	1107-901 calBCE
I3878	FernandesNatureEcologyEvolution2020	Italy_Sicily_LBA	Used as individual in qpWave	Italy	37.68	12.789	F	1382-1134 calBCE
I5769	MathiesonNature2018	Bulgaria_IA	Used as individual in qpWave	Bulgaria	43.1609	25.8834	F	771-541 calBCE
I8203	OlaldeScience2019	Iberia_Hellenistic_oLocal	Used as individual in qpWave	Spain	42.1333	3.1083	F	300-100 BCE
I8206	OlaldeScience2019	Iberia_Hellenistic_oLocal	Used as individual in qpWave	Spain	42.1333	3.1083	M	340-57 calBCE
I8208	OlaldeScience2019	Iberia_Hellenistic_oAegean	Used as individual in qpWave	Spain	42.1333	3.1083	M	376-201 calBCE
I8475	OlaldeScience2019	Iberia_Roman_oMixed	Used as individual in qpWave	Spain	42.1333	3.1083	F	100-200 CE
I9006	LazaridisNature2017	Greece_BA_Mycenaean	Used as individual in qpWave	Greece	37.9663	23.4952	F	1413-1261 calBCE
I9010	LazaridisNature2017	Greece_BA_Mycenaean	Used as individual in qpWave	Greece	37.501	23.451	F	1400-1200 BCE
I9033	LazaridisNature2017	Greece_BA_Mycenaean_Pylos	Used as individual in qpWave	Greece	36.9167	21.7	F	1418-1278 calBCE
I9041	LazaridisNature2017	Greece_BA_Mycenaean	Used as individual in qpWave	Greece	37.501	23.451	M	1400-1200 BCE
JK2888	ScheunemannNatureCommunications2017	Egypt_Ptolemaic_contam	Used as individual in qpWave	Egypt	29.9	31.2	M	151 calBCE - 23 calCE
JK2911	ScheunemannNatureCommunications2017	Egypt_ThirdIntermediatePeriod	Used as individual in qpWave	Egypt	29.9	31.2	M	779-544 calBCE
MS10614.SG	ZallouaScientificReports2018	Ibiza_Punic.SG	Used as individual in qpWave	Spain	38.9808	1.30056	F	368-165 calBCE
MSR002	MarcusNatureCommunications2020	Italy_Sardinia_IA_Punic_2	Used as individual in qpWave	Italy	39.1839	8.49329	M	796-570 calBCE
MSR003	MarcusNatureCommunications2020	Italy_Sardinia_IA_Punic_2	Used as individual in qpWave	Italy	39.1839	8.49329	F	800-300 BCE
ORC001	MarcusNatureCommunications2020	Italy_Sardinia_BA_Nuragic	Used as individual in qpWave	Italy	39.6672	9.42611	F	1368-1123 calBCE
ORC002	MarcusNatureCommunications2020	Italy_Sardinia_IA_Punic_2	Used as individual in qpWave	Italy	39.6672	9.42611	M	391-208 calBCE
ORC007	MarcusNatureCommunications2020	Italy_Sardinia_BA_Nuragic	Used as individual in qpWave	Italy	39.6672	9.42611	M	1371-1125 calBCE
ORC008	MarcusNatureCommunications2020	Italy_Sardinia_BA_Nuragic	Used as individual in qpWave	Italy	39.6672	9.42611	M	1198-991 calBCE
ORC009	MarcusNatureCommunications2020	Italy_Sardinia_BA_Nuragic	Used as individual in qpWave	Italy	39.6672	9.42611	F	1211-1016 calBCE
SFI-34.SG	HaberAJHG2020	Lebanon_IA3.SG	Used as individual in qpWave	Lebanon	33.8964	35.5083	M	540-330 BCE
SFI-36.SG	HaberAJHG2020	Lebanon_IA3.SG	Used as individual in qpWave	Lebanon	33.8964	35.5083	F	540-330 BCE
SFI-42.SG	HaberAJHG2020	Lebanon_IA3.SG	Used as individual in qpWave	Lebanon	33.8964	35.5083	M	542-395 calBCE
SFI-47.SG	HaberAJHG2020	Lebanon_IA3.SG	Used as individual in qpWave	Lebanon	33.8964	35.5083	M	540-330 BCE
SFI-55.SG	HaberAJHG2020	Lebanon_IA2.SG	Used as individual in qpWave	Lebanon	33.8967	35.5094	M	1000-539 BCE
SUA001	MarcusNatureCommunications2020	Italy_Sardinia_BA_Nuragic_contam	Used as individual in qpWave	Italy	39.87	9.2356	M	1411-1228 calBCE
SUA006	MarcusNatureCommunications2020	Italy_Sardinia_BA_Nuragic	Used as individual in qpWave	Italy	39.87	9.2356	F	1265-1112 calBCE
VIL006	MarcusNatureCommunications2020	Italy_Sardinia_IA_Punic_1	Used as individual in qpWave	Italy	39.618	8.95812	F	788-551 calBCE
VIL007	MarcusNatureCommunications2020	Italy_Sardinia_IA_Punic_1	Used as individual in qpWave	Italy	39.618	8.95812	M	537-403 calBCE
VIL009	MarcusNatureCommunications2020	Italy_Sardinia_IA_Punic_1	Used as individual in qpWave	Italy	39.618	8.95812	F	700-200 BCE
VIL010	MarcusNatureCommunications2020	Italy_Sardinia_IA_Punic_1	Used as individual in qpWave	Italy	39.618	8.95812	F	805-778 calBCE
VIL011	MarcusNatureCommunications2020	Italy_Sardinia_IA_Punic_1	Used as individual in qpWave	Italy	39.618	8.95812	M	818-792 calBCE
BRC003	SaupeScheibCurrBio2021	Italy_BA	Used as individual in qpWave	Italy	45.4676	11.5898	M	1608 - 1431 calBCE
BRC007	SaupeScheibCurrBio2021	Italy_BA	Used as individual in qpWave	Italy	45.4676	11.5898	F	1615 - 1458 calBCE
GCP003	SaupeScheibCurrBio2021	Italy_BA	Used as individual in qpWave	Italy	41.7585	13.3652	F	1617 - 1462 calBCE
BRC030	SaupeScheibCurrBio2021	Italy_BA	Used as individual in qpWave	Italy	45.4676	11.5898	F	1937 - 1695 calBCE
BRC010	SaupeScheibCurrBio2021	Italy_BA	Used as individual in qpWave	Italy	45.4676	11.5898	F	1954 - 1746 calBCE
LUK001	WangSciAdv2020	Kenya_LukenyaHill	Kenya_LukenyaHill	Kenya	-1.46506	37.0667	M	1619-1464 calBCE
LUK003	WangSciAdv2020	Kenya_LukenyaHill	Kenya_LukenyaHill	Kenya	-1.46506	37.0667	F	1729-1508 calBCE
MOL001	WangSciAdv2020	Kenya_MoloCave	Kenya_MoloCave	Kenya	-0.33733	36.0685	M	541-637 calCE
MOL003	WangSciAdv2020	Kenya_MoloCave	Kenya_MoloCave	Kenya	-0.33733	36.0685	F	143 calBCE - 18 calCE
NYA002	WangSciAdv2020	Kenya_Nyarindi_LSA_Kansyore	Kenya_Nyarindi_LSA_Kansyore	Kenya	0.3261	34.2711	F	1609-1447 calBCE
NYA003	WangSciAdv2020	Kenya_Nyarindi_LSA_Kansyore	Kenya_Nyarindi_LSA_Kansyore	Kenya	0.3261	34.2711	M	1650-1400 BCE

### Sheet: ADMIXTURE
Individual ID	Population Label	Publication	Admixture Component	Country	Latitude	Longitude	Sex	Date
Donkalnis6	Lithuania_EMN_Narva	MittnikNatureCommunications2018	Component 1	Lithuania	55.808	22.422	F	4718-4503 calBCE
I1507	Hungary_EN_HG_Koros	MathiesonNature2015 (capture of same sample shotgunned in Gamba2014)	Component 1	Hungary	47.93	21.2	M	5788-5640 calBCE
I1875	Croatia_Mesolithic_HG	MathiesonNature2018	Component 1	Croatia	42.9672	16.7072	F	7321-6834 calBCE
I4550	Latvia_HG	MathiesonNature2018	Component 1	Latvia	56.2833	25.1333	M	6633-6470 calBCE
I6767_all.SG	England_Mesolithic_all.SG	BraceDiekmannNatureEcologyEvolution2019	Component 1	GreatBritain	51.2817	-2.76575	M	8615-7966 calBCE
Loschbour_published.DG	Luxembourg_Loschbour_published.DG	LazaridisNature2014	Component 1	Luxembourg	49.81	6.4	M	6221-5986 calBCE
R15.SG	Italy_Mesolithic.SG	AntonioGaoMootsScience2019	Component 1	Italy	41.96	13.54	M	7312-7062 calBCE
R7.SG	Italy_Mesolithic.SG	AntonioGaoMootsScience2019	Component 1	Italy	41.96	13.54	M	9107-8634 calBCE
Spiginas1	Lithuania_EMN_Narva	MittnikNatureCommunications2018	Component 1	Lithuania	55.768	22.417	M	4442-4243 calBCE
Spiginas4	Lithuania_Mesolithic	MittnikNatureCommunications2018	Component 1	Lithuania	55.768	22.417	F	6442-6227 calBCE
TAF009	Morocco_Iberomaurusian	vandeLoosdrechtScience2018	Component 2	Morocco	34.8078	-2.41089	M	12849-12097 calBCE
TAF010	Morocco_Iberomaurusian	vandeLoosdrechtScience2018	Component 2	Morocco	34.8078	-2.41089	M	13137-12252 calBCE
TAF011	Morocco_Iberomaurusian	vandeLoosdrechtScience2018	Component 2	Morocco	34.8078	-2.41089	M	12900-12100 BCE
TAF013	Morocco_Iberomaurusian	vandeLoosdrechtScience2018	Component 2	Morocco	34.8078	-2.41089	M	13200-11900 BCE
TAF014	Morocco_Iberomaurusian	vandeLoosdrechtScience2018	Component 2	Morocco	34.8078	-2.41089	M	13200-11900 BCE
IAM.4_IAM.5.SG	Morocco_EN.SG	FregelPNAS2018 (merge.of.two.published.samplesfrom.this.paper.that.are.duplicates IAM.4.plus.5)	Component 2	Morocco	31.7917	-7.09262	M	5211-5010 calBCE
BOT14.SG	Kazakhstan_Eneolithic_Botai.SG	DamgaardScience2018	Component 3	Kazakhstan	53.306	67.6482	M	3628-3099 calBCE
BOT15.SG	Kazakhstan_Botai.SG	DamgaardScience2018	Component 3	Kazakhstan	53.306	67.6482	M	3345-3025 calBCE
BOT2016.SG	Kazakhstan_Eneolithic_Botai.SG	DamgaardScience2018	Component 3	Kazakhstan	53.306	67.6482	F	3627-3368 calBCE
I1028	Russia_MLBA_Sintashta_o3	NarasimhanPattersonScience2019	Component 3	Russia	52.8167	60.4667	M	1879-1632 calBCE
I5766	Russia_HG_Sosnoviy	NarasimhanPattersonScience2019	Component 3	Russia	57.3589	65.365	F	4230-3984 calBCE
I1945	Iran_GanjDareh_N	NarasimhanPattersonScience2019 (supplement Lazaridis Nature 2016)	Component 4	Iran	34.45	48.116	M	8000-7700 BCE
AH1.SG	Iran_TepeAbdulHosein_N.SG	BroushakiScience2016	Component 4	Iran	34.1883	48.3689	F	8250-7700 BCE
AH2.SG	Iran_TepeAbdulHosein_N.SG	BroushakiScience2016	Component 4	Iran	34.1883	48.3689	M	8202-7752 calBCE
AH4.SG	Iran_TepeAbdulHosein_N.SG	BroushakiScience2016	Component 4	Iran	34.1883	48.3689	F	8201-7751 calBCE
I1290	Iran_GanjDareh_N	LazaridisNature2016	Component 4	Iran	34.45	48.116	F	8170-7606 calBCE
I1947	Iran_GanjDareh_N	NarasimhanPattersonScience2019	Component 4	Iran	34.45	48.116	M	8211-7827 calBCE
I1954	Iran_GanjDareh_N	NarasimhanPattersonScience2019	Component 4	Iran	34.45	48.116	M	8295-7976 calBCE
WComponent 1.SG	Iran_Wezmeh_N.SG	BroushakiScience2016	Component 4	Iran	34.6129	47.1057	M	7461-7076 calBCE
I0707	Anatolia_N	MathiesonNature2015	Component 5	Turkey	40.3037	29.57	F	6225-6065 calBCE
I0744	Anatolia_N	MathiesonNature2015	Component 5	Turkey	40.3037	29.57	M	6400-6239 calBCE
I1096	Anatolia_N	MathiesonNature2015	Component 5	Turkey	40.3037	29.57	M	6500-6200 BCE
I1097	Anatolia_N	MathiesonNature2015	Component 5	Turkey	40.3037	29.57	M	6420-6245 calBCE
I1579_published	Anatolia_N_published	MathiesonNature2015	Component 5	Turkey	40.3	29.5667	F	6221-6028 calBCE
I1581_published	Anatolia_N_published	MathiesonNature2015	Component 5	Turkey	40.3037	29.57	F	6386-6228 calBCE
